# Pelage Variation and Morphometrics of Closely Related *Callithrix* Marmoset Species and Their Hybrids

**DOI:** 10.1101/2023.01.01.522211

**Authors:** Joanna Malukiewicz, Kerryn Warren, Vanner Boere, Illaira LC Bandeira, Nelson HA Curi, Fabio T das Dores, Lilian S Fitorra, Haroldo R Furuya, Claudia S Igayara, Liliane Milanelo, Silvia B Moreira, Camila V Molina, Marcello S Nardi, Patricia A Nicola, Marcelo Passamani, Valeria S Pedro, Luiz CM Pereira, Bruno Petri, Alcides Pissinatti, Adriana Alves Quirino, Jeffrey Rogers, Carlos R Ruiz-Miranda, Daniel L Silva, Ita O Silva, Monique OM Silva, Juliana L Summa, Ticiana Zwarg, Rebecca R Ackermann

## Abstract

**Background:** Hybrids are expected to show greater phenotypic variation than their parental species, yet how hybrid phenotype expression varies with genetic distances in closely-related parental species remains surprisingly understudied. Here we study pelage and morphometric trait variation in anthropogenic hybrids vailable at the end of the article between four species of Brazilian *Callithrix* marmosets, a relatively recent primate radiation. Marmoset species are distinguishable by pelage phenotype and morphological specializations for eating tree exudates. Here, we (1) describe qualitative phenotypic pelage differences between parental species and hybrids; (2) test whether significant quantitative differences exist between parental and hybrid morphometric phenotypes; and (3) determine which hybrid morphometic traits show heterosis, dysgenesis, trangression, or intermediacy relative to the parental trait. For morphometric traits, we investigated both cranial and post-cranial traits, particularly as most hybrid morphological studies focus on the former instead of the latter. Finally, we estimate mitogenomic distances between marmoset species from previously published data.

**Results:** Marmoset hybrid facial and overall body pelage variation reflected novel combinations of coloration and patterns present in parental species. In morphometric traits, *C. jacchus* and *C. penicillata* were the most similar to each other, while *C. aurita* was the most distinct, and *C. geoffroyi* trait measures fell between these other species. Only three traits in *C. jacchus* x *C. penicillata* hybrids showed heterosis. We observed heterosis and dysgenesis in several traits of *C. penicillata* x *C. geoffroyi* hybrids. Transgressive segregation was observed in hybrids of *C. aurita* and the other species. These hybrids were also *C. aurita*-like for a number of traits. Genetic distance was closest between *C. jacchus* and *C. penicillata* and farthest between *C. aurita* and the other species.

**Conclusion:** We attributed significant morphometric differences between marmoset species to variable levels of morphological specialization for exudivory in these species. Our results suggest that intermediate or parental species-like hybrid traits relative to the parental trait values are more likely in crosses between species with relatively lesser genetic distance. More extreme phenotypic variation is more likely in parental species with greater genetic distance, with transgressive traits appearing in hybrids of the most genetically distant parental species. We further suggest that less developmental disturbances can be expected in hybrids of more recently diverged parental species, and that future studies of hybrid phenotypic variation should investigate selective pressures on *Callithrix* cranial and post-cranial morphological traits.
