## Supplementary Table S1.tsv for "Pelage Variation and Morphometrics of Closely Related *Callithrix* Marmoset Species and Their Hybrids"

Supplementary Table S1. Metadata for individual sampled marmosets as well as individual measurements for thirteen morphometric traits. The ‘Individual’ column gives the ID of each sampled individual. The ‘Place of Collection’ column indicates whether an individual came from the wild or which captive facility from which it came. Abbreviations for captive facilities are as follows: CEMAFAUNA=Centro…
Individual	Place of Collection	City	State	Taxon	Sex	Age	WEIGHT - Weight (g)	TAIL- Tail (cm)	BODY- Body Length (cm)	IO- Intercranial Distance (mm)	FO- Frontal-Occipital Distance (mm)	ZYG- Maximal Zygomatic Breath (mm)	JAW- Width of the Jaw (mm)	HAND - Distance Wrist to Tip of Longest Finger Left (mm)	HAND- Distance Wrist to Tip of Longest Finger Right (mm)	HUMERUS - Left Humerus (cm)	HUMERUS - Right Humerus (cm)	FOREARM- Distance Wrist to Elbow Left (cm)	FOREARM - Distance Wrist to Elbow Right(cm)	FEMUR- Femur Left (cm)	FEMUR- Femur Right (cm)	TIBIA - Tibia Left (cm)	TIBIA- Tibia Right (cm)	FOOT -Distance Heel to Longest Toe left (mm)	FOOT- Distance Heel to Longest Toe right (mm)
BJT002	Wild	Viçosa	MG	PG	F	A	366	32	20.3	29.39	33.56	30.84	21.76	46.63	41.77	5.1	4	4	4.9	6.5	5.7	7.5	6	NA	NA
BJT003	Wild	Viçosa	MG	PG	M	A	327	32	22	29.36	35.28	29.38	20.76	35.01	36.81	4.5	5.5	4	4	5.7	5.9	5.9	6.1	NA	NA
BJT004	Wild	Guiricema	MG	A	M	A	368	33	20.5	33.24	41.54	NA	NA	NA	NA	6.4	6.3	5.1	5.2	6.1	6.1	7.5	6.5	NA	NA
BJT005	Wild	Guiricema	MG	A	F	A	520	34	23.1	35.01	36.62	NA	NA	NA	37.92	7.1	6.3	6.8	5	8.1	8.1	7	7	56.58	62.63
BJT006	Wild	Guiricema	MG	A	F	A	461	30.9	22	32.75	42.64	NA	NA	42.35	41.44	6.1	6.2	4.5	5.6	6.5	6.7	7.5	7.2	NA	NA
BJT007	Wild	Guiricema	MG	A	M	A	NA	31	23	34.83	44.63	NA	NA	NA	37.43	6.5	6.2	5.3	5.4	8	8	6.5	6.6	NA	NA
BJT008	Wild	Lavras	MG	P	F	A	360	31	22.2	27.76	37.44	28.95	22.36	NA	NA	4.5	4.9	5.1	4.8	6.4	6.6	6.5	7.1	58.53	51.03
BJT009	Wild	Lavras	MG	P	M	A	374	28.1	20.8	31.19	41.41	31.72	23.43	NA	NA	5.2	4.9	4.9	4.9	5.7	6.9	6.4	7.4	56.59	48.86
BJT010	Wild	Lavras	MG	P	F	A	382	30.3	21.1	30.94	39.2	31.98	26.21	NA	NA	5.1	5.1	5	5.2	5.9	6.7	6.6	7.6	55	56.81
BJT011	Wild	Lavras	MG	P	M	A	400	28.5	21	28.32	41.67	31.28	27.58	NA	NA	5	5.6	5.6	5.3	5.8	6.2	6.7	7.5	54.59	60.79
BJT012	Wild	Viçosa	MG	PG	M	A	327	32.3	19.3	29.9	34.69	31.39	21.47	37.69	NA	4.9	5.3	5.1	4.9	7.3	7.1	7.2	7.5	53.43	55.97
BJT013	Wild	Viçosa	MG	PG	F	A	398	29	21.9	31.1	38.33	31.02	23.42	NA	NA	6	5.3	5.3	5.1	6.5	7.2	7.8	7.4	50.85	57.09
BJT014	Wild	Viçosa	MG	PG	F	A	332	29.8	21.5	29.81	36.6	29.04	19.97	NA	NA	5.1	5	5.1	5.2	7.6	7.1	7.2	7.4	52.03	54.16
BJT015	Wild	Viçosa	MG	PG	F	A	344	30.5	21.3	28.62	34.13	30.09	21.88	NA	NA	5.2	5.2	4.9	3.9	6.5	6	6.8	7.1	55.02	54.56
BJT018	Guarulhos Zoo	Guarulhos	SP	A	F	A	400	31.5	22.2	30.98	36.8	30.64	23.96	38.9	39.38	6.3	5.1	5.3	5.5	7.1	6.4	6.3	6.6	60.86	56.55
BJT019	Wild, transfered to Guarulhos Zoo	Vila Rica	SP	A	M	A	361	30.1	20.2	31.42	36.4	29.78	22.92	37.85	39.99	5.9	5.1	5.1	5.2	6.5	6.2	6.6	6.5	56.31	56.03
BJT020	Wild, transfered to Guarulhos Zoo	Mogi das Cruzes	SP	AH	F	A	385	32	20.4	31.16	40.64	31.61	23.44	38.93	42.96	5.2	5.4	5.3	5.4	6.6	6.3	7.3	7	61.85	52.19
BJT021	Wild, transfered to Guarulhos Zoo	Jandina	SP	PJ	F	A	284	29.5	19.1	29.61	38.49	27.71	22.31	34.82	39.95	4.9	4.4	4.9	4.9	6.2	5.2	6.6	6.9	52.84	54.4
BJT022	Guarulhos Zoo	São Jose dos Campos	SP	A	M	A	460	30.9	24.1	33.58	42.65	32.85	22.95	41.53	40.03	5.4	5.7	5.6	5.6	7.1	6.3	7.4	7.3	55.1	52.55
BJT023	Guarulhos Zoo	Guarulhos	SP	A	F	A	425	NA	21.6	33.69	44.46	33.06	26.44	39.44	44.38	5.5	5.6	4.5	5.9	7.6	6.8	7.8	7.1	66.04	56.18
BJT024	Guarulhos Zoo	Guarulhos	SP	AH	M	A	500	31.7	23.7	31.55	41.9	34.26	27.2	42.32	43.29	6	6.1	5.9	5.5	7.5	7.5	8	7.8	58.57	53.56
BJT025	Guarulhos Zoo	Guarulhos	SP	AH	F	A	410	27.1	22.3	31.53	40.26	32.16	56.31	35.36	37.34	6.1	6.1	5.1	5.1	7.1	6.1	7.2	6.5	50.58	54.44
BJT026	Guarulhos Zoo	Guarulhos	SP	AH	F	A	420	32.7	20.9	31.56	40.54	32.07	26.89	42.49	43.13	5.2	5.4	5.4	6	6.1	6.1	8.1	7	52.25	55.29
BJT027	Guarulhos Zoo	Guarulhos	SP	AH	M	A	370	27.7	19.5	33.78	37.06	33.02	28.11	36.93	40.55	4.9	4.6	5.5	4.9	6.5	6.7	7.5	7	54.8	54.17
BJT028	Guarulhos Zoo	Guarulhos	SP	P	M	A	300	24	19.2	27.71	40.38	32.94	26	35.6	36.1	4.9	5.5	4	5.1	6	5.5	7	6.6	54.65	50.91
BJT029	Guarulhos Zoo	Guarulhos	SP	P	F	A	370	23.2	19.6	28.39	35.49	31.3	26.71	32.01	36.32	5.2	5.1	4.9	5.2	6.2	5.9	6.8	7.1	52.42	48.05
BJT030	Wild	Viçosa	MG	PG	F	A	402	29.5	21.8	28.08	38.54	31.56	22.04	35.86	32.82	4.9	4.8	5.2	5.4	6.5	6.1	7.5	7.4	54.83	51.91
BJT031	Wild	Viçosa	MG	PG	M	A	345	27.6	21.9	35.9	30.45	29.16	21.17	NA	NA	4.9	5.8	4.8	4.6	7.5	7.8	6.8	6.1	50.23	49.54
BJT032	Wild	Viçosa	MG	PG	M	A	370	31	21	29.7	34.23	31.9	26.09	NA	NA	5.2	5.1	5.1	6.1	6.3	6.2	7.8	7	54.42	43.06
BJT033	Wild	Viçosa	MG	PG	M	A	345	30.5	22	29.5	34.69	32.32	27.47	31.96	36.35	4.1	4.9	4.4	4.8	6.1	5.6	6.5	6.8	47.85	44.14
BJT038	Wild	Viçosa	MG	PG	M	A	359	29.7	19.9	30.02	39.73	30.32	24.99	NA	NA	5.8	4.9	4.9	4.8	7.2	6.6	7.4	6.7	52.06	45.31
BJT039	Wild	Viçosa	MG	PG	F	A	330	31.7	21.9	27.37	39.15	30.84	26.7	36.12	37.42	4.8	5.1	4.9	5.2	7.4	6.1	6.7	6.5	56.51	53.96
BJT040	Wild	Belo Horizonte	MG	P	M	A	416	29.9	24.5	29.27	42.22	30.7	23.44	35.23	NA	5.1	5.5	4.9	5.1	6.2	6.3	7	7.1	61.59	53.49
BJT041	Wild	Belo Horizonte	MG	P	M	A	331	31.1	33.23	31.15	44.69	30.58	23.13	31.31	NA	5.2	5.8	5.1	5.5	7.1	6.1	7.1	7.5	55.9	56.55
BJT042	Wild, transferred to SERCAS	Rio de Janeiro	RJ	PJ	F	A	401	28.3	22.6	33.7	41.32	30.67	29.04	39.99	NA	5.1	5.3	4.6	4.7	6.6	6.1	6.7	6.4	51.36	NA
BJT043	Wild, transferred to SERCAS	Rio de Janeiro	RJ	PJ	F	A	361	30.1	23.5	30.29	39.37	30.69	24.79	38.01	NA	5.8	NA	4.6	5.3	6.1	6.2	7.2	6.9	51	51
BJT045	Wild, transferred to SERCAS	Rio de Janeiro	RJ	PJ	M	A	365	31.3	22.4	31.71	43.72	30.24	32.2	NA	NA	5.1	5.9	5.2	5.4	6.6	6.8	7.2	8.1	53.44	49.23
BJT046	Wild, transferred to SERCAS	Rio de Janeiro	RJ	PJ	M	A	365	28.4	20.5	28.14	40.19	29.36	22.09	35.75	30.54	5.2	5.2	5.1	5.2	6.3	6.5	7.2	7.1	46.55	47.28
BJT047	Wild, transferred to SERCAS	Rio de Janeiro	RJ	PJ	F	A	428	32.6	21.7	29.13	42.29	30.77	24.46	31.05	NA	5.1	5.5	4.6	5.6	7.1	6.8	7.5	6.6	59.08	55.82
BJT048	Wild, transferred to SERCAS	Rio de Janeiro	RJ	PJ	M	A	313	27.9	20.1	28.33	41.65	29.85	25.63	35.62	34.57	5.1	5.6	5.1	4.6	6.8	4.9	6.7	6.7	50.3	48.33
BJT049	Wild, transferred to SERCAS	Rio de Janeiro	RJ	PJ	M	A	324	19	20.7	30.1	39.42	29.89	27.45	NA	37.36	4.3	4.7	4.5	5	5.9	6.7	6.5	6.5	49.99	49
BJT050	Wild, transferred to SERCAS	Rio de Janeiro	RJ	PJ	F	A	376	27.5	20.3	31.18	40.16	35.6	27.9	NA	NA	4.4	5.6	4.2	5.1	6.4	6.4	6.9	6.7	59	54
BJT051	Wild, transferred to SERCAS	Rio de Janeiro	RJ	PJ	M	A	408	29.1	32.1	30.27	44.6	30.96	27.09	32.98	36.4	5.4	5.2	4.9	4.9	6.6	5.3	6.6	6.4	42.4	53
BJT052	Wild, transferred to SERCAS	Rio de Janeiro	RJ	PJ	F	A	326	28.2	23.7	27.23	41.32	30.37	26.55	28.73	31.8	5.1	5.1	NA	4.7	6.1	5.6	5.2	6.8	44.82	39.32
BJT053	Wild, transferred to SERCAS	Rio de Janeiro	RJ	PJ	M	A	376	30.1	22.6	29.79	NA	33.88	28.53	32.05	29.61	4.5	5.5	4.3	4.6	5.1	6.6	6.8	6.6	40.22	NA
BJT054	Wild, transferred to SERCAS	Rio de Janeiro	RJ	PJ	M	A	337	29.1	23.3	32.5	35.06	32.04	27.05	32.08	32.49	5	5.6	4.7	4.7	6.3	6.1	7.1	6.8	56	57
BJT055	Wild, transferred to SERCAS	Rio de Janeiro	RJ	PJ	M	A	303	28.5	28	32.24	34.09	29.91	28.89	29.92	29.67	5.1	NA	4.9	NA	5.8	6.3	7.3	6.2	57	54
BJT056	Wild, transferred to SERCAS	Rio de Janeiro	RJ	PJ	F	A	NA	33.2	25.3	30.4	42.06	31.77	29.46	NA	36.83	6.5	4.8	5.8	5.7	7.1	6.1	7.9	7.1	62	62
BJT057	Wild, transferred to SERCAS	Rio de Janeiro	RJ	PJ	F	A	387	30	25.7	29.91	42.73	32.43	26.89	30.3	29.69	4.9	5.1	5.7	4.9	7.5	5.7	6.3	6.8	59	57
BJT058	Wild, transferred to SERCAS	Rio de Janeiro	RJ	PJ	F	A	346	29.9	24.1	29.24	36.17	29.68	28.74	NA	NA	5.1	4.6	4.9	4.9	6.1	5.4	6.8	6.3	52	54
BJT059	Wild, transferred to SERCAS	Rio de Janeiro	RJ	PJ	M	A	359	28.4	22.4	30.91	38.96	30.92	27.4	34.85	35.08	5.2	4.9	4.9	5.1	6.6	6.6	6.8	6.8	57	56
BJT060	Wild, transferred to SERCAS	Rio de Janeiro	RJ	PJ	M	A	393	31.3	23.6	27.08	37.46	32.92	27.44	34.22	35.71	5.6	6.1	4.9	5.9	6.1	5.9	7.3	7.4	48.34	50.45
BJT061	Wild, transferred to SERCAS	Rio de Janeiro	RJ	PJ	F	A	343	31	21.3	29.45	40.74	30.83	25.63	33.85	38.65	5.1	4.1	4.3	5.1	5.7	5.1	7	7.2	50.44	51.01
BJT062	Wild, transferred to SERCAS	Rio de Janeiro	RJ	PJ	F	A	375	26.1	22.2	29.25	40.91	29.31	24.14	33.75	36.04	5.1	6.1	4.6	5.1	6.1	5.4	7.1	7.1	50.95	52.87
BJT063	Wild, transferred to SERCAS	Rio de Janeiro	RJ	PJ	M	A	287	29.1	20.5	28.4	39.23	28.23	24.88	33.2	35.12	4.4	4.7	4.9	5.1	5.1	5.3	6.8	6.6	58	57
BJT064	Wild, transferred to SERCAS	Rio de Janeiro	RJ	PJ	M	A	349	30.1	21.2	29.89	29.12	29.78	26.63	30.74	32.29	5.2	5.8	4.8	4.9	5.9	6.1	7.1	6.7	50.59	53.16
BJT065	Wild	Guiricema	MG	A	F	A	435	32.6	21.6	33.08	37.3	31.92	24.99	NA	NA	4.9	5.9	5	5.7	6.9	5.8	7.4	7.6	54.63	56.42
BJT066	Wild	Guiricema	MG	A	F	A	459	33.3	23.5	32.75	42.75	33.57	25.63	NA	NA	6.1	5.2	5.1	5.8	6.6	6.7	8.5	8.1	55.54	57.74
BJT067	Wild	Guiricema	MG	A	M	A	NA	30.9	21.2	34.03	40.58	31.96	32.91	NA	NA	NA		5.6	5	5.9	NA	NA	7.6	53.25	NA
BJT068	Wild	Guiricema	MG	A	F	A	440	29.9	23.3	32.62	43.59	31.15	27.19	NA	NA	5.4	5.1	5.1	5.1	6.6	6.1	6.9	6.7	51.58	52.5
BJT069	Wild	Guiricema	MG	A	M	A	446	33.9	24.9	33.07	41.58	31.55	28.91	NA	NA	5.7	5.2	5.1	5.1	6.8	6.9	7.9	7.9	50.95	55.74
BJT070	Wild	Santa Teresa	ES	CC	F	A	427	32.1	23.2	31.18	39.68	31.6	25.1	40.67	38.28	6	6.1	5.2	5.9	6.8	6.7	8.2	8.1	59.63	63.95
BJT074	Wild	Viçosa	MG	PG	M	A	394	33.1	22.8	32.26	40.43	31.61	26.72	NA	NA	5.8	5.6	4.9	5.3	5.6	5.9	7.2	7.2	56.45	57.47
BJT076	Guarulhos Zoo	Guarulhos	SP	P	F	A	400	22.1	19.3	28.21	41.97	31.79	25.96	34.3	32.46	4.6	4.6	5.6	NA	5.6	5.9	6.8	6.5	53.57	51.37
BJT077	Guarulhos Zoo	Guarulhos	SP	PJ	M	A	270	24.4	19.3	28.02	36.54	28	23.36	35.28	37.31	5	4.9	4.5	4.9	5.8	5.5	6.6	6.8	50.94	49.21
BJT078	Guarulhos Zoo	Guarulhos	SP	P	M	A	370	29.1	20.6	30.31	42.77	29.94	27.56	37.79	40.83	4.7	5.6	5	5.3	6.1	5.8	7.4	6.9	56.69	57.52
BJT086	Guarulhos Zoo	Guarulhos	SP	J	F	A	410	29.3	20.8	31.03	41.92	31.55	26.12	39.39	39.62	5.5	5.1	4.6	4.8	5.9	6.1	6.6	6.7	59.45	57.88
BJT087	Guarulhos Zoo	Guarulhos	SP	J	F	A	380	25.3	22.9	24.54	40.89	26.73	21.7	35.95	39.52	4.8	5.4	4.9	5.1	6.6	6.1	7.7	6.9	58.35	58.78
BJT088	Guarulhos Zoo	Guarulhos	SP	J	M	A	290	21.5	19.4	25.29	40.73	27.48	23.58	36.15	37.96	4.9	5.1	4.2	4.5	5.3	5.8	6.4	6.4	54	52
BJT089	Guarulhos Zoo	Guarulhos	SP	J	F	A	340	30.9	21.6	25.9	38.78	28.96	23.52	35.78	38.54	5.4	5.3	5	4.8	5.5	6.1	6.8	6.9	55	55
BJT090	Guarulhos Zoo	Guarulhos	SP	J	M	A	350	29.8	21.6	25.81	43	29.62	26.38	33.65	35.72	5.1	5.2	4.6	4.9	5.4	5.2	6.7	6.9	54	55
BJT091	Guarulhos Zoo	Guarulhos	SP	J	M	A	450	NA	21.3	28.11	NA	30.77	27.62	36.01	35.12	4.9	4.9	4.4	5.1	5.8	5.8	7.5	7.6	58	59
BJT092	Guarulhos Zoo	Guarulhos	SP	J	F	A	350	NA	18.4	27.44	38.55	30.88	26.22	33.34	35.12	4.3	4.6	4.3	5.1	5.2	5.3	6.9	6.5	53	53
BJT093	Guarulhos Zoo	Guarulhos	SP	J	M	A	390	29.7	19.3	26.81	41	28.57	19.47	37.16	NA	4.9	5.1	5	4.7	5.8	6	7.1	7.1	58	59
BJT094	Guarulhos Zoo	Guarulhos	SP	P	M	A	480	28.6	20.7	28.74	NA	28.93	24.1	34.7	30.9	4.9	5.7	4.4	5.1	6.1	6.3	7.1	7.2	61	58
BJT095	Guarulhos Zoo	Guarulhos	SP	J	F	A	290	26.3	20.6	27.12	NA	28.98	23.86	36.27	36.18	4.9	3.9	4.8	5	5.8	5.7	6.6	7	61	63
BJT096	Guarulhos Zoo	Guarulhos	SP	P	M	A	230	20.6	18.3	26.19	NA	29.19	23.6	34.74	33.94	4.6	4.1	5.1	4.7	4.9	5.2	6.1	6.1	53	53
BJT097	Guarulhos Zoo	Guarulhos	SP	P	M	A	410	32.7	22.7	29.77	NA	31.63	21.98	NA	NA	5.1	6.1	5.3	5.8	5.9	6.1	7.2	6.8	63.3	67.1
BJT098	Guarulhos Zoo	Guarulhos	SP	J	M	A	350	23.3	19.9	26.72	35.9	30.32	24.33	31.78	34.58	3.9	4.4	3.4	4	4.6	4.3	5.3	5.7	52	56.6
BJT099	Guarulhos Zoo	Guarulhos	SP	J	M	A	360	NA	19.8	30.07	41.92	31.8	25.77	39.17	42.11	5.2	5.2	4.6	4.9	5.3	5.4	7.1	6.6	55.05	53
BJT100	CPRJ	Guapimirim	RJ	J	F	A	284	29.7	20.2	27.06	38.75	27.42	21.1	33.73	39.08	5.1	5.3	5.2	5.6	6.6	6.6	7.5	7.5	NA	NA
BJT101	CPRJ	Guapimirim	RJ	J	F	A	277	29.5	20.3	26.63	38.49	26.44	20.05	34.4	39.45	5.1	5.1	4.8	4.5	6.1	6.1	7.2	7.3	58.6	59.99
BJT102	CPRJ	Guapimirim	RJ	G	M	A	311	28.6	19.9	27.61	41.24	31.65	21.91	37.16	35.76	5.1	5.1	5.1	5.2	6.1	5.6	7.2	7.6	54.88	54.09
BJT103	CPRJ	Guapimirim	RJ	G	M	A	271	28.5	20.3	27.28	36.71	30.32	19.96	35.45	34.99	5.1	5.6	4.6	4.2	5.9	6	7.2	6.8	50.9	51.25
BJT104	CPRJ	Guapimirim	RJ	G	M	A	436	31.1	20.6	30.21	43	30.08	28.86	35.23	36.9	5.9	5.1	5	5.1	7.2	6.1	7.3	7	55	58
BJT105	CPRJ	Guapimirim	RJ	G	M	A	486	33.7	24.6	34.07	44.77	34.44	31	34.99	40.68	5.2	5.9	5	4.9	7	5.7	7.2	7.1	52.8	52.01
BJT106	Wild, transferred to CRPJ	Natividade	RJ	A	F	A	518	35.8	21.3	33.17	45.08	33.76	29.95	37.14	49.16	5.4	5.5	5.6	5.9	6.8	6.2	8.1	8.1	64.17	64.03
BJT107	Wild, transferred to CRPJ	Natividade	RJ	A	F	A	441	33.8	23.9	31.21	40.69	31.18	21.07	40.29	42.12	5.6	6.2	5.1	5.7	6.7	6.6	7.6	8.6	60.05	63.72
BJT108	Wild, transferred to CRPJ	Natividade	RJ	A	M	A	380	35.2	20.9	31.87	43.98	31.4	23.14	36.63	35.82	5.3	5.6	5.3	5.4	6.1	6.1	7.2	6.8	59.65	60.26
BJT109	Wild, transferred to CRPJ	Natividade	RJ	A	M	A	430	33	23.4	33.32	43	32.21	22	34.5	35.48	5.6	5.3	5.1	5.6	6.5	6.2	8	6.9	62.9	64
BJT110	CPRJ	Guapimirim	RJ	A	M	A	495	33	21.5	36.3	44.3	33.63	26.84	34	34.5	5.9	6.2	5.2	5.6	7.6	6.9	7.8	7.9	70	58.9
BJT111	CPRJ	Guapimirim	RJ	A	M	A	403	32.9	20.1	33	43.2	35.2	20.12	35	33.8	5.9	5.8	5.5	5.7	6.7	6.3	7.1	7.3	52	66.2
BJT112	CPRJ	Guapimirim	RJ	A	F	A	360	29.1	21.1	34.6	41.3	33.53	24.2	35.8	38.1	4.6	5.4	NA	5.1	6.5	5.9	7.3	7.2	68.5	52.1
BJT113	CPRJ	Guapimirim	RJ	A	M	A	326	32.3	22.1	31.25	45.2	33.66	25.08	40.5	43.2	5.6	5.6	5.1	5.2	6.3	6.2	7.4	7.7	68.3	58.2
BJT114	CPRJ	Guapimirim	RJ	A	M	A	331	32.9	22.2	31.05	45	32.3	23.66	38.6	35.8	5.1	5.4	5.5	5.3	6.1	5.9	7.1	7.4	68.1	68.2
BJT115	CPRJ	Guapimirim	RJ	AH	M	A	365	31.9	22.5	31.97	39.21	29.49	26.5	33.76	34.3	5.1	5.6	5.1	5.8	6.1	6.2	7.7	7.8	68.2	58.5
BJT116	CPRJ	Guapimirim	RJ	PJ	F	A	289	25	22.2	26.08	34.26	27.12	19.22	32.05	36	4.4	5	4.5	5.1	5.8	5.9	6.9	6.8	51.2	51.5
BJT117	CPRJ	Guapimirim	RJ	PJ	F	A	308	33.1	21.4	28.24	40.2	29.05	19.02	35.87	38.3	4.8	NA	4.9	5.3	6.2	6.1	7.4	7.4	NA	60.5
BJT118	CPRJ	Guapimirim	RJ	PJ	M	A	282	27.9	21.1	29.43	40	28.94	24.96	36.5	25.9	4.9	4.3	4.5	4.5	6	6	6.8	6.4	59.9	63.5
BJT119	CPRJ	Guapimirim	RJ	AH	F	A	413	34.5	24.2	27.12	36.2	28.42	18.16	34.61	33.87	5.4	5.6	5.3	5.2	6.5	6.4	8.1	7.8	60.1	60.9
BJT120	CPRJ	Guapimirim	RJ	P	F	A	366	30.7	23.3	28.6	32.2	31.37	25.31	34.5	26.5	5.5	5.4	5.3	4.9	6.5	6.4	7.1	6.8	54.9	51.5
BJT121	CPRJ	Guapimirim	RJ	PJ	M	A	405	NA	22.3	28.84	40.8	31.5	25.78	43.1	41.5	5.4	5.1	5	5.6	6.1	6	7.5	7.3	59.2	59.3
BJT122	CPRJ	Guapimirim	RJ	PJ	F	A	370	30.3	22.1	26.96	39.7	29.33	24.87	36.1	32.51	5.4	5.5	5.6	5.2	5.7	5.9	7.1	6.6	53.1	53.5
BJT123	CPRJ	Guapimirim	RJ	PJ	M	A	301	28.1	19.9	29.29	41.5	31.08	21.71	33.75	30.91	4.4	5.1	4.7	4.8	6.6	6.3	7	7.1	60.9	52
BJT124	CPRJ	Guapimirim	RJ	PJ	F	A	264	NA	24.4	26.66	37.8	29.76	24.76	33.27	34.62	5	4.9	5	5.1	6	5.5	7.3	7.1	60.5	60.3
BJT126	Wild	Silva Jardim	RJ	PJ	F	A	277	28.3	19.6	26.47	33	25.8	20.14	NA	32.2	4.8	5.4	4.9	4.5	6.2	5.2	6.6	6.5	49.2	59
BJT127	Wild	Silva J	RJ	PJ	M	A	349	28.6	20.2	29.23	36	28.3	21.94	NA	NA	4.5	4.4	4.9	4.9	6.2	5.8	6.5	6.8	59	56
BJT129	Wild	Silva J	RJ	PJ	M	A	331	28	22.3	30.03	34.02	30.8	24.56	31.89	34.65	5.1	4.5	4.6	4.4	5.9	5	6.6	6.2	56.2	58.2
BJT137	PARNASO (Sede Teresopolis)	Teresópolis	RJ	CC	F	A	389	33.5	19.7	28.43	39.14	31.3	25.02	38.56	38.52	5.2	4.6	4.2	4.9	6.4	5.9	NA	7	52.86	59.46
BJT142	Wild	Berilo	MG	G	F	A	416	34.1	23.1	29.19	37.22	30.07	25.93	33.79	35.88	5.3	5.1	5.1	5	6.1	6.2	7.5	7.1	54.49	59.27
BJT143	Wild	Berilo	MG	G	M	A	376	33.3	21.1	28.02	36.1	31.98	27.61	40.04	40.04	5	5.1	5.1	5.1	6.2	6.1	7.1	7.4	59.44	58.96
BJT144	Wild	Berilo	MG	G	M	A	379	30.2	21.9	31.46	39.36	34.56	29.18	33.94	35.91	6.1	5.6	4.3	5.3	6.5	6.1	7.5	7.6	61.2	58.3
BJT145	Wild	Berilo	MG	G	M	A	390	NA	24.3	30.22	40.11	27.17	24.97	36.18	34.71	5.2	5.1	4.9	5	5.9	5.9	6.3	6.6	50.47	52.38
BJT150	Wild	Vicosa	MG	PG	F	A	346	33.5	21.1	30.68	41.89	27.54	21.45	NA	38.37	4.7	5.7	4.4	5	6.1	6.1	7.3	6.9	56.22	56.63
BJT151	Wild	Vicosa	MG	PG	F	A	333	31	22.1	24.51	44.1	28.95	24.54	34.64	NA	5.1	5.9	4.6	4.9	7.1	8.2	7.8	7.6	51.5	59
BJT152	Wild	Vicosa	MG	PG	M	A	323	30.8	20.8	30.08	39.43	30.45	16.61	NA	NA	5.5	4.6	4.3	4.7	7.3	6.9	7.3	NA	56.57	52.9
BJT153	Wild	Vicosa	MG	PG	M	A	406	29.9	22.7	30.56	42.86	29.49	18.89	NA	NA	5.3	4.9	4.2	4.4	6.2	6.5	7.5	7.1	53.68	56.23
BJT154	Wild	Vicosa	MG	PG	F	A	358	28.5	21.1	29.44	39.95	29.58	22.56	34.11	36.03	4.4	4.4	4.3	4.5	6.2	6.3	7.6	6.7	56.64	54.52
BJT157	CEMAFAUNA	Petrolina	PE	J	F	A	288	27.7	17.8	27.79	39.22	27.49	20.72	31.71	33.61	4.3	4.3	3.9	4.4	5.3	5.2	6.1	6.9	54.04	55.35
BJT158	CEMAFAUNA	Petrolina	PE	PJ	M	A	365	30.2	18.4	29.27	41.36	29.37	17.2	40.17	38.44	5	5.1	4.2	4.3	7.1	6.2	7.2	7.1	59.92	56.1
BJT159	CEMAFAUNA	Petrolina	PE	P	F	A	338	22.3	25.57	28.73	36.67	26.34	25.04	37.62	40.08	5.1	5.3	4.3	5.2	5.9	6.1	6.8	6.6	57.86	59.49
BJT160	CEMAFAUNA	Petrolina	PE	P	M	A	289	26.1	20.6	30.01	41.1	29.01	21.41	31.4	NA	4.1	3.7	3.5	4.4	4.4	5.1	5.9	5.2	50.23	47.97
BJT161	CEMAFAUNA	Petrolina	PE	P	M	A	394	29.1	20.2	28.82	37.94	26.97	23.49	33.59	34.08	4.9	4.4	4.4	4.5	6.3	5.3	6.4	6	52.16	58.54
BJT162	CEMAFAUNA	Petrolina	PE	P	M	A	335	30.1	19.9	28.66	39.14	26.5	22.38	33.32	32.44	4	3.8	4.3	4	5.3	5.1	6.3	6.2	47.92	51.22
BJT163	CEMAFAUNA	Petrolina	PE	P	M	A	394	31.1	20.4	25.91	40.12	31.43	21.03	34.69	31.79	4.8	4.3	4.4	4.9	6.5	5.9	6.9	6.3	52	55.29
BJT164	CEMAFAUNA	Petrolina	PE	P	M	A	318	24.5	18.3	28.01	39.41	29.34	19.58	33.46	63.37	4.6	4.9	4.9	4.7	5.8	5.8	7.1	6	52.24	54.29
BJT165	CEMAFAUNA	Petrolina	PE	J	NA	A	311	31.9	20.3	27.58	39.75	28.83	21.56	NA	NA	4.4	4.8	4.2	4.2	5.6	5.1	6.1	6.1	53.1	55.18
BJT166	CEMAFAUNA	Petrolina	PE	J	F	A	287	25.1	18.2	29.94	38.87	29.28	21	32.25	34.86	4.1	4.2	3.3	4	4.8	5.1	6.2	5.2	48.18	53.04
BJT167	CEMAFAUNA	Petrolina	PE	J	M	A	325	NA	16.3	27.4	38.64	29.15	22.72	34.21	32.08	4.3	3.9	3.6	4.4	4.7	5.5	6.4	6.3	46.88	46.11
BJT169	Wild	Serra	ES	G	F	A	470	31.1	24.3	30.22	42.49	29.02	22.34	NA	NA	5.3	6.1	5.1	5.3	7.3	6.4	6.4	7.2	59.25	57.73
BJT170	Wild	Serra	ES	G	M	A	348	23.1	21.1	30.65	40.85	27.66	24.7	NA	41.53	4.3	5.1	4.1	4.1	5.3	6.1	6.9	6.9	49	51.37
BJT173	Wild	Serra	ES	G	M	A	300	29.6	24.2	29.85	37.7	21.78	24.87	24.87	35.8	5.3	5.3	4.3	4.4	7.1	7.1	7.6	7.3	56.6	51.54
BJT174	Wild	Serra	ES	G	F	A	443	29.3	20.3	33.48	41.86	31.11	27.24	35.07	37.27	5.4	5.1	4.5	5.1	6.8	6.6	7.7	7.6	55.58	56.55
BJT175	Wild	Serra	ES	G	M	A	385	30.7	20.2	30.28	41.54	33.07	23.88	37.26	33.91	5.2	5.5	4.7	5.3	6.8	7.3	7.1	6.6	57.65	54.99
BJT176	Wild	Serra	ES	G	M	A	396	36	24.6	30.44	40.43	28.91	26.92	37.67	38.33	5.1	5.1	4.9	4.8	6.3	6.1	7.3	7	59	57.99
BJT179	CEMAFAUNA	Petrolina	PE	P	M	A	322	30.8	21.4	29.61	41.26	25.77	26.09	35.25	38.28	5.1	5.3	4.5	5.6	7.2	6.5	7.6	7.5	55.71	57.61
BJT180	CEMAFAUNA	Petrolina	PE	P	M	A	289	NA	18.3	24.5	40.93	29.99	20.49	33.83	35.53	4.9	4.5	4.5	4.8	5.3	5.9	6.1	6.5	49.42	54.97
BJT181	CEMAFAUNA	Petrolina	PE	P	F	A	328	22.5	22.7	29.99	41.55	30.64	22.51	30.84	33.69	5.1	4.2	3.6	4.6	5.9	5.2	6.7	6.1	50.68	45.32
BJT182	CEMAFAUNA	Petrolina	PE	P	M	A	245	NA	NA	NA	NA	NA	NA	NA	NA	NA	NA	NA	NA	NA	NA	NA	NA	NA	NA
BJT183	CEMAFAUNA	Petrolina	PE	P	M	A	290	25.7	20.1	28.46	39.94	28.12	20.1	34.35	31.23	4	4.1	3.8	4.5	5.1	5.6	6.2	5.8	52.99	54.69
BJT184	CEMAFAUNA	Petrolina	PE	J	F	A	299	NA	NA	NA	NA	NA	NA	NA	NA	NA	NA	NA	NA	NA	NA	NA	NA	NA	NA
BJT188	CEMAFAUNA	Petrolina	PE	J	M	A	334	27.1	21.5	28.67	39.41	29.54	22.74	33.83	34.5	5.4	4.5	5.3	4.6	7.4	5.7	7.3	6.5	50.3	55.11
BJT189	CEMAFAUNA	Petrolina	PE	J	M	A	318	NA	21.2	25.11	36.7	28.07	20.45	34.88	33.08	5	5.5	4	5	6.3	5.7	6.7	6.3	50.43	51.82
BJT190	CEMAFAUNA	Petrolina	PE	P	M	A	371	31.1	21.5	29.02	43.21	NA	NA	32.27	36.16	4.9	5.3	4.5	5.3	5.8	6.2	7.1	6.9	50.67	50.72
BJT191	CEMAFAUNA	Petrolina	PE	P	M	A	344	31.1	22.5	29.49	39.42	NA	NA	34.4	33.31	5.2	5.3	4.7	4.8	5.5	6.2	6.9	7	52.9	55.25
BJT193	CEMAFAUNA	Petrolina	PE	P	M	A	341	28.9	21.1	28.33	40.6	27.39	19.58	37.15	36.66	5.5	4.6	4.8	5.4	5.9	6.1	6.5	6	53.5	54.21
BJT196	Wild	Juazeiro	BA	P	F	A	327	32.1	22.9	28.63	36.62	28.09	19.03	32.45	32.57	5.2	5.1	4.3	5	6.5	6.5	7.4	7.3	53.21	57.01
BJT197	Wild	Juazeiro	BA	P	M	A	339	31.5	23	31.88	40.27	28.46	20.85	34.34	34.1	5.3	6.3	4.5	4.7	6.8	6.5	7	7.3	52.3	53.66
BJT198	Wild	Juazeiro	BA	P	F	A	307	31.9	22.5	29.34	41.22	28.23	21.44	39.85	34.91	5.1	6.7	4.5	5.1	6.5	6.4	7.2	7.1	58.62	55.69
BJT199	Wild	Juazeiro	BA	P	M	A	352	29.5	24.2	27.61	39.4	29.69	24.66	38.23	37.55	5	4.5	4.5	5.1	6.1	6	6.8	7	52.54	54.39
BJT204	PET	Sao Paulo	SP	PJ	F	A	321	30.3	20.2	25.71	39.84	27.1	22.93	37.03	37.85	4.3	5.2	5.1	4.9	5.9	5.5	7.1	7.9	55.79	53.79
BJT205	PET	Sao Paulo	SP	P	M	A	277	29.5	22.5	26.35	39.11	27.44	24.92	37.23	41.65	4.4	5.4	5.1	4.3	NA	5.5	NA	6.9	55.81	56.43
BJT206	PET	Sao Paulo	SP	PJ	M	A	194	27.1	18.5	28.89	41.11	26.63	17.36	34.09	36.4	3.9	4.1	3.2	3.9	4.9	5	6.1	6	52	51.72
BJT207	PET	Sao Paulo	SP	P	F	A	320	28.2	NA	29.5	41.23	29.91	22.33	35.39	37.01	5.2	4.9	4.5	4.9	NA	5.7	NA	6.8	51.14	56.02
BJT208	PET	Sao Paulo	SP	J	M	A	255	27.1	20.5	27.56	41.87	27.39	22.27	34.65	35.55	4.5	4.9	4.4	4.5	5.1	5.2	6.5	6.5	54.48	53.2
BJT209	PET	Sao Paulo	SP	J	F	A	256	29.1	19.9	26.5	39.6	28.99	20.42	NA	36.03	4.8	4.6	4.1	4.1	NA	5.1	NA	7.1	48.16	52.65
BJT210	PET	Sao Paulo	SP	J	M	A	249	22.9	19.1	27.29	38.9	27.42	20.4	NA	31.15	4.6	4.8	4.1	3.8	5.1	NA	6.1	NA	48.22	49.67
BJT212	PET	Sao Paulo	SP	J	F	A	220	28.9	20.1	25.12	36.8	27.72	19.31	29.15	22.23	4.6	3.9	3.9	4.5	4.9	4.8	6	6.5	53.41	55.21
BJT213	PET	Sao Paulo	SP	P	F	A	NA	31	22.9	29.85	39.42	30.89	25.81	32.1	38.84	4.9	4.9	4.6	5.4	6.8	6.4	6.9	6.4	53.39	52.34
BJT214	PET	Sao Paulo	SP	P	F	A	201	NA	19.8	27.93	39.91	27.16	23.66	29.02	31.71	4.2	4.2	4.2	3.9	6.1	6.1	6.6	6.5	50.33	49.85
BJT215	PET	Sao Paulo	SP	PJ	F	A	267	28.6	21.1	26.73	43.74	28.11	22.49	36.02	32.04	4.6	4.5	4.7	4.2	5.1	5.5	7.1	6.7	52.48	51.56
BJT216	PET	Sao Paulo	SP	PJ	F	A	220	27.1	19.5	25.21	37.97	26.42	21.92	36.98	34.7	4.9	5.2	4.2	4.9	5.2	6.4	6.4	6.8	52.73	53.65
BJT220	PET	Sao Paulo	SP	P	M	A	182	24.9	NA	26.58	37.63	24.63	22.74	NA	35.46	3.1	3.8	3.4	3.3	4.9	5	4.7	4.7	51.35	46.14
BJT221	PET	Sao Paulo	SP	PJ	M	A	206	27.2	18.2	28.59	38.06	30.46	23.01	33.22	35.4	4.3	4.9	3.5	4.3	4.9	4.6	5.5	4.9	51.5	49.3
BJT222	PET	Sao Paulo	SP	J	M	A	339	21.2	16.7	25.03	35.2	29.92	21.65	29.4	29.59	3.6	4.2	3.9	4.5	NA	3.8	5.5	4.7	45.24	46.45
BJT223	PET	Sao Paulo	SP	P	F	A	247	27.9	19.5	27.65	40.15	26.79	22.16	34.61	36.67	4.4	4.9	4.5	4.1	6.1	5.1	6.1	6	48.71	48.51
BJT224	PET	Sao Paulo	SP	P	M	A	217	28.2	19.1	26.44	39.57	27.44	21.74	34.6	33.28	4.4	4.9	3.9	4.1	5.9	5.3	6.1	5.9	47.16	46.11
BJT234	PET	Sao Paulo	SP	P	M	A	234	27.7	20.3	25.18	41.4	25.83	25.79	32.31	34.13	4.7	4.5	4.5	4.5	5.7	6	6	6.1	52.97	50.73
BJT235	PET	Sao Paulo	SP	PJ	M	A	363	28.5	20	35.01	NA	29.3	28.87	30.7	38	4.2	5.3	4.8	4.5	5.2	5.4	6.1	6	51	58
BJT236	PET	Sao Paulo	SP	J	M	A	395	27	18.1	28.29	NA	29.77	21.49	34.1	37	4	3.7	4.1	4	4.9	4.8	5.8	5.4	53	55
BJT237	PET	Sao Paulo	SP	J	F	A	243	28.9	21.3	28.66	NA	27.34	24.75	36.69	37	4	5.2	4.1	4	5	5.1	6.1	5.6	57	59
BJT238	PET	Sao Paulo	SP	J	F	A	183	28.1	19.2	23.02	NA	27.16	23.98	39	39	5.2	4.9	4.9	5	6.1	5.1	6.5	6.6	NA	NA
BJT239	PET	Sao Paulo	SP	PJ	F	A	218	28.5	18.1	23.86	NA	29.8	22.89	NA	41	4.9	4.5	4.4	4.9	5.5	5.7	7.1	7.3	64	63
BJT240	PET	Sao Paulo	SP	P	F	A	160	25	13.9	25.74	39.88	23.68	23.87	35	36	3.1	3	3.9	3.5	4	3.9	4.7	4.7	56	55
BJT241	PET	Sao Paulo	SP	PJ	M	A	178	26.5	17.2	25.54	38.53	24.65	19.72	NA	36	3.9	3.5	3.7	3.9	4.4	3.8	4.8	5.7	45	52
BJT242	PET	Sao Paulo	SP	P	M	A	247	27	18.8	28.54	39.77	27.58	24.97	32	35	3.5	4	4	3.9	5	5.4	6.2	6.1	61	69
BJT248	PET	Sao Paulo	SP	P	F	A	250	28	20.5	28.88	40.06	NA	21.92	42	41	4.1	3.8	4.5	4.7	5.3	5	6.8	6.5	61	55
BJT249	PET	Sao Paulo	SP	P	F	A	223	26.1	18.9	28.71	39.54	26.43	22.21	47	40	3.6	3.3	3.8	4	4.7	4.2	6	5.9	56	55
BJT252	PET	Sao Paulo	SP	PJ	F	A	183	27.9	17.2	28	NA	NA	NA	30	35	3.4	3.2	3.8	3.5	4.3	5	5.7	5.7	52	56
BJT256	PET	Sao Paulo	SP	PJ	F	A	184	27.7	19	26.36	39.56	26.8	18.63	33	3.6	3.9	3.2	4.5	4	4.3	4.7	5.6	5.8	54	57
BJT258	PET	Sao Paulo	SP	P	M	A	255	27.03	19.05	29.04	39.06	27.63	20.17	38	3.5	3.3	3.1	4.2	4.2	4.6	5.8	6	6.6	53	56
BJT259	PET	Sao Paulo	SP	PJ	M	A	171	23.4	19	24.5	40.27	25.95	21.61	36	35	3.3	3.8	4	4.1	5.2	5.1	6	6	55	53
BJT260	PET	Sao Paulo	SP	P	F	A	231	29.6	18.7	26.47	38.82	25.86	21.99	42	40	3.9	3.6	4	4.2	5	4.6	5.9	6.3	53	56
BJT263	PET	Sao Paulo	SP	P	M	A	213	24.8	17.6	28.94	NA	26.33	17.99	33	34	3.6	3.3	4	4	4.8	4.3	5.7	5.6	52	57
BJT266	PET	Sao Paulo	SP	PJ	M	A	230	28	18.5	28.48	NA	27.13	21.71	33	33	3.4	3.6	4.3	3.9	4.8	4.9	6.2	5.8	52	52
BJT269	PET	Sao Paulo	SP	P	F	A	305	28	20	29.99	42	27.75	22.78	37	40	4.6	4.8	3.9	3.3	6	5.5	6.5	6.2	58	66
BJT270	PET	Sao Paulo	SP	P	M	A	212	24	18.5	28.54	38.3	25.67	20.16	35	34	3.4	3.4	4.2	4.1	5	5	5.4	5.9	57	54
BJT271	PET	Sao Paulo	SP	P	F	A	317	22	20	29.66	42.46	29.53	22.34	33	34	4	3.3	4.2	4	5.2	5	5.7	5.9	52	53
BJT272	PET	Sao Paulo	SP	PJ	F	A	202	29	19.5	27.69	37.41	26.81	20.74	30	34	3.7	3.2	3	3.8	5.7	4.5	6.1	5.5	51	52
BJT275	PET	Sao Paulo	SP	P	M	A	235	29.2	19	26.71	37.73	27.59	21.65	33	35	3.4	3.3	4.1	4	5	5	6	5.9	52	58
BJT279	PET	Sao Paulo	SP	PJ	F	A	262	29.7	18.7	26.41	38.39	27.66	28.83	34	35	3.8	3.8	4.1	3.9	5.2	3.8	5.9	6	55	56
BJT317	Wild	Sao Paulo	SP	PJ	F	A	405	32	21	30.45	41.35	25.88	19.99	32	34	4.4	4.2	4	4.8	6.6	6	7.2	NA	61	70
BJT319	Wild	Sao Paulo	SP	PJ	M	A	413	28.7	21.2	31	42.55	28.47	16.23	35	34	4.3	4.2	4.6	4.5	6	6	6.8	7.2	62	62
BJT320	Wild	Sao Paulo	SP	PJ	F	A	432	30.2	22	30.34	40.87	26.36	15.86	38	38	3.9	4	4.3	4.4	5.6	5.8	6.5	6.5	65	60
BJT321	Guarulhos Zoo	Guarulhos	SP	P	F	A	325	28.01	19	29.57	39.34	26.33	19.39	40	38	3.7	4.3	4.4	4	6.5	5.9	6.5	5.7	NA	56
BJT323	Guarulhos Zoo	Guarulhos	SP	AH	F	A	410	23.7	19.6	44.34	31.07	25.8	14.8	46	41	4.5	4	5	4.2	5.7	6	7	6.6	67	65
BJT327	Guarulhos Zoo	Guarulhos	SP	PJ	F	A	400	31.06	21.05	29.58	42.49	24.97	15.13	37	39	3.9	4.2	4	4.3	5.8	6	6.2	6.6	61	62
BJT328	Guarulhos Zoo	Guarulhos	SP	J	M	A	415	31	22	33.7	43.38	27.99	17.37	40	38	4.2	4.2	4.7	4.7	6.5	6.8	7.2	7.1	67	68
BJT329	Guarulhos Zoo	Guarulhos	SP	J	M	A	440	27	19	31.01	43.4	27.15	14.55	42	39	4	4.1	4.5	4.8	5.8	6.1	6.7	6.9	53	56
BJT332	Guarulhos Zoo	Guarulhos	SP	AH	M	A	400	26.4	19.2	30.2	42.66	26.1	15.39	39	37	4	3.7	4.1	4.1	5.6	5.4	6	5.8	57	57
BJT335	Guarulhos Zoo	Guarulhos	SP	PJ	F	A	385	29	19	28.71	36.63	23.19	13.7	32	38	3	3.2	4.2	3.6	5.2	5.4	6	5.9	54	55
BJT495	Guarulhos Zoo	Guarulhos	SP	A	F	A	585	33.6	21.9	33.85	46.46	29.84	19.89	4.8	4.5	4	4	4.7	4.3	5.8	6	6.3	7	68	69
BJT496	Guarulhos Zoo	Guarulhos	SP	A	M	A	530	32.1	20.9	32.65	43.53	22.54	16.03	4.3	4.5	4.2	4	4.6	4.5	5.8	6	6.9	6.6	70	67
BJT497	Guarulhos Zoo	Guarulhos	SP	A	F	A	525	32.1	20	35.13	46.7	30.09	18.54	4.6	4.8	4	4	4.4	5	5.8	5.8	7	7	68	70
BJT498	Guarulhos Zoo	Guarulhos	SP	A	M	A	500	33.5	21.8	32.9	44.44	29.92	19.56	4.7	4.5	4.2	4	4.5	4.3	6	5.7	7	6.5	70	72
BJT502	Guarulhos Zoo	Guarulhos	SP	A	F	A	415	29.5	19.5	33.35	44.85	27.1	19.99	4.3	4.8	3.6	3.6	4.6	4.6	5.7	5.2	6.8	6.4	64	67
BTJ177	CEMAFAUNA	Petrolina	PE	P	F	A	295	NA	24	25.05	41.94	28.64	19.46	NA	NA	5.1	4.4	4.6	4.7	6.6	6.3	7	6.6	52.36	51.25
BTJ178	CEMAFAUNA	Petrolina	PE	P	F	A	300	22.3	21.2	29.43	38.89	27.44	22.27	34.98	37.63	4	5.1	5.1	4.4	6.3	5.7	6.8	6.9	50.38	51.91
BTJ192	CEMAFAUNA	Petrolina	PE	P	M	A	294	24	22	25.62	37.96	28.37	24.37	35.66	36.33	5.1	5.2	4.9	5.6	6.8	6.1	6.9	6.8	51	52.05
