## Supplementary Table S2.tsv for "Pelage Variation and Morphometrics of Closely Related *Callithrix* Marmoset Species and Their Hybrids"

Supplementary Table S2. List of previously published mitogenome haplotypes used to calculate genetic distances between the four marmoset species included in this study.
Individual ID	Genbank Accession Number	Included in this Study	Species
BJT008	MN787095	Yes	C. penicillata
BJT010	MN787096	Yes	C. penicillata
BJT040	MN787097	Yes	C. penicillata
BJT041	MN787098	Yes	C. penicillata
BJT159	MN787099	Yes	C. penicillata
BJT160	MN787100	Yes	C. penicillata
Cpe025	MN787101	No	C. penicillata
Cpe030	MN787102	No	C. penicillata
Cja007	LR745200	No	C. jacchus
BJT086	MN787088	Yes	C. jacchus
BJT087	MN787089	Yes	C. jacchus
BJT100	MN787090	Yes	C. jacchus
BJT157	MN787091	Yes	C. jacchus
BJT165	MN787092	Yes	C. jacchus
BJT166	MN787093	Yes	C. jacchus
BJT167	MN787094	Yes	C. jacchus
Cgeo006	LR745201	No	C. geoffroyi
BJT102	MN787083	Yes	C. geoffroyi
BJT143	MN787084	Yes	C. geoffroyi
BJT170	MN787085	Yes	C. geoffroyi
BJT006	MN787074	Yes	C. aurita
BJT065	MT041703	Yes	C. aurita
BJT083	MN787078	No	C. aurita
BJT107	MN787080	Yes	C. aurita
BJT109	MN787081	Yes	C. aurita
BJT114	MN787082	Yes	C. aurita
