## Supplementary Table S3.tsv for "Pelage Variation and Morphometrics of Closely Related *Callithrix* Marmoset Species and Their Hybrids"

Supplementary Table S3. Description of key facial features, facial regions, and post-cranial body parts that characterize Callitrhix species and hybrids with at least one known parental species.
Facial Region	C. aurita	C. geoffroyi	C. jacchus	C. penicillata	C. aurita x Callithrix sp. hybrids	C. geoffroyi x C. penicillata hybrids	C. jacchus x C. penicillata hybrids
Arms	The proximal region has black pelage with some with orange tips; The distal part of arms has black hair with orange tips	The proximal portion is black and can be speckled with a whitish-grey coloration with overall darker coloring on the outer parts	Black to dark brown pelage and tips of pelage hairs are grey to light orange or orange	The proximal region of the arms is predominantly whitish-grey	The proximal portion of the arm has black fur with grey to orange tips; The hands tend to have an orange or yellow tone, similar to C. aurita	The proximal portion of the arms has black hairs with some grey tips	The proximal regions of the arms have black to dark brown fur with grey tips
Back	Proximally there is a mixture of orange banded patches among black pelage; Orange is less intense moving proximally to distally, and becomes predominately black towards the tail base	The back region has striations which can be either black and orange or black and grey; Portions of orange coloration in the pelage of the back are obvious and prominent	Striations present with black and whitish-grey topcoat pelage and an orange colored pelage undercoat	Striations on the back combine a whitish-grey/black pelage topcoat with an orange pelage undercoat	Striation patterns similar to that of C. penicillata and C. jacchus. Striations may contain a mixture of black, grey and orange patterns or black and whitish-grey streaks; The orange color of back pelage tends to be more intense than in C. aurita, and greys of the back pelage are more yellowish or orange instead of whitish than in C. penicillata and C. jacchus	The pelage of the back region possesses patterns of black, grey and orange streaks, as seen in the parental species	Hybrid back pelage has striations interspersed with orange, black, and grey coloration. The striation patterns may not be as uniform as in parental species. The intensity of orange back coloration varies among hybrid individuals
Back half of vertex	Varies from orange to black	Black	Brown with tips of grey hair	Dark brown to black	Black hair with grey tips, with variation in the intensity of the grey. Some individuals have patches of whitish-grey and grey mixed in with the darker black pelage	White to grey	Ranges from black to greyish and/or orange pelage
Ear Tuft Form and Color	Frames lateral sides of face in a sideways “V” shape; Color is orange to yellow	Black, dense and voluminous; Tuft hairs closer to the top of head are shorter and tuft hairs closer to neck are longer	White and voluminous	Black; Thin and downward pointing	Ear tuft hair volume may be sparse like C. aurita and C. penicillata or very dense like C. jacchus, varying in the amount of black, grey, and orange hair at the hair tips	Pelage color is black but the volume of tufts varies between that of the parental specie	Tuft color can be black, white, grey, or various mixtures of black and white
Forehead White Mark/Star	Absent	No specific white mark, but forehead and most of face are white	Present	Present	May or may not be present	White forehead mark of C. penicillata is present but varies in intensity between individual hybrids	Present
Front Half of Vertex	Varies between beige, orange, and black	White	Grey tips of hair, but can also have beige or brown tone	Dark brown to black	Black and grey hairs that have orange tips; Some individuals have patches of whitish-grey and grey mixed in with the darker black pelage	White to grey	Grey and black hair of varying intensities
Lateral Sides	Black	White	Pelage ranges from dark brown to a little orange with some hairs that may have greyish tips	Whitish-grey to dark brown	Black to dark brown hair that may or may not have grey tips	White to grey	Greyish coloration with some black and orange hairs
Legs	The proximal region has black pelage with some with orange tips; The distal part has black hair with orange tips	The proximal portion is black and can be speckled with a whitish-grey coloration with overall darker coloring on the outer parts	The legs follow the striation pattern of the back region	Leg proximal region follows the striation pattern of back region	The proximal region of legs follows the pattern of the back	The proximal portion of the legs follows the pelage pattern of the back, and	Pelage on the proximal region of the legs follows the pattern of the back region
Menton Region	Yellowish to orange	White or beige and combined with dark hairs	Grey	Whitish-grey	Whitish-grey	White to grey	Grey
Neck	Black pelage, but the distal region has pelage that follows the pattern of the back	Black	Upper neck region has dark brown coloration; Lower neck region transitions towards aguti coloration	The upper and lower neck pelage has dark brown and black coloration, with occasional presence of specks of whitish-grey	Patches of whitish-grey and grey mixed in with the darker black pelage hairs	Pelage of the upper neck varies from white to dark grey; In the lower neck part, the hair can be black and may have grey tips	Coloration of neck pelage may be black,grey, and/or orange
Orbital Region	Yellowish and peachy	Peachy	Peachy and buff colored	Creme-buffy	May be peachy or yellowish	Slightly orange or peachy	Variable shades of orange, and may even be pink
Tail	Black, grey, and orange striations	Black, grey and orange striated pattern	Black, grey and orange striated pattern	Black and whitish-grey striations	Black and grey striated pattern and there may be orange coloration at hair tips	Black, grey and orange striated pattern	Black, grey and orange striated pattern, varying in color intensity
