## Supplementary Table S4.tsv for "Pelage Variation and Morphometrics of Closely Related *Callithrix* Marmoset Species and Their Hybrids"

Supplementary Table S4. Results of univariate Welch’s ANOVA test for differences across all Callithrix taxa for 13 morphometric traits.
Model	DF	Welch’s Statistic	P-value
Body ~ Taxon	7	3.76	0.013
Femur ~ Taxon	7	8.95	0.000131
FO ~ Taxon	7	4.36	0.003
Foot ~ Taxon	7	4.91	0.004
Forearm ~ Taxon	7	7.38	0.000453
Hand ~ Taxon	7	7.3	0.000135
Humerus ~ Taxon	7	6.87	0.00066
IC ~ Taxon	7	29.2	0.0000000507
Jaw ~ Taxon	7	12.2	0.0000000026
Tail ~ Taxon	7	15.2	0.00000316
Tibia ~ Taxon	7	7.57	0.000387
Weight ~ Taxon	7	13.3	0.00000768
Zyg ~ Taxon	7	18.3	9.47e-10
