## Supplementary Table S5.tsv for "Pelage Variation and Morphometrics of Closely Related *Callithrix* Marmoset Species and Their Hybrids"

Supplementary Table S5. Games-Howell post-hoc pairwise tests after Welch’s ANOVA to determine which comparisons between Callithrix taxa for thirteen individual traits are significant. ‘Trait’ column names of traits follow that of Supplementary Table S1. ‘Group 1’ and ‘Group2’ indicate which two taxa are being compared and abbreviations follow Supplementary Table S1. ‘Estimate’ column refers to th…	BODY- Body Length (cm); FEMUR - Femur Length (cm); FO- Frontal-Occipital Distance; FOOT - Foot Length (cm); FOREARM- Distance Wrist to Elbow ; IO- Intercranial Distance (mm);	HAND- Distance Wrist to Tip of Longest Finger; HUMERUS - Length of Humerus (cm); JAW- Width of the Jaw (mm); TAIL- Tail length (cm); TIBIA - Tibia Left (cm); WEIGHT - Weight (g)
Trait	group1	group2	estimate	conf.low	conf.high	p.adj	p.adj.signif
FO	A	AH	-3.72777777777777	-8.52343062602908	1.06787507047354	0.177	ns
FO	A	CC	-3.15555555555556	-5.30334654265072	-1.0077645684604	0.002	**
FO	A	G	-2.32412698412698	-5.20216537025814	0.553911402004171	0.185	ns
FO	A	J	-2.91263888888889	-5.20909820604389	-0.616179571733884	0.005	**
FO	A	P	-2.71735555555556	-4.74625392427817	-0.688457186832946	0.003	**
FO	A	PG	-4.89666666666667	-8.23831206651074	-1.5550212668226	0.001	***
FO	A	PJ	-3.32045351473923	-5.56227568155334	-1.07863134792512	0.000496	***
FO	AH	CC	0.572222222222216	-4.17646911689645	5.32091356134088	1	ns
FO	AH	G	1.40365079365079	-3.49608541190088	6.30338699920246	0.963	ns
FO	AH	J	0.815138888888889	-3.94006822593459	5.57034600371236	0.997	ns
FO	AH	P	1.01042222222222	-3.7160223590398	5.73686680348424	0.987	ns
FO	AH	PG	-1.16888888888889	-6.25296158079812	3.91518380302033	0.991	ns
FO	AH	PJ	0.407324263038547	-4.33877851229004	5.15342703836713	1	ns
FO	CC	G	0.831428571428575	-1.78425171196363	3.44710885482078	0.938	ns
FO	CC	J	0.242916666666673	-1.71224912864575	2.19808246197909	1	ns
FO	CC	P	0.438200000000002	-1.47125090289462	2.34765090289462	0.934	ns
FO	CC	PG	-1.74111111111111	-4.83205244598269	1.34983022376047	0.552	ns
FO	CC	PJ	-0.164897959183669	-2.04139806157337	1.71160214320603	1	ns
FO	G	J	-0.588511904761901	-3.30798148982299	2.13095768029918	0.996	ns
FO	G	P	-0.393228571428573	-2.93134756590884	2.14489042305169	0.999	ns
FO	G	PG	-2.57253968253968	-6.15444297850772	1.00936361342835	0.307	ns
FO	G	PJ	-0.996326530612244	-3.67660404763981	1.68395098641532	0.916	ns
FO	J	P	0.195283333333329	-1.54787909793487	1.93844576460152	1	ns
FO	J	PG	-1.98402777777778	-5.19343139656378	1.22537584100822	0.482	ns
FO	J	PJ	-0.407814625850342	-2.40054750292401	1.58491825122333	0.998	ns
FO	P	PG	-2.17931111111111	-5.23745025520054	0.878828032978316	0.296	ns
FO	P	PJ	-0.603097959183671	-2.25123842617495	1.0450425078076	0.947	ns
FO	PG	PJ	1.57621315192744	-1.60340568696929	4.75583199082417	0.729	ns
IC	A	AH	-0.558148148148149	-6.82547754085039	5.70918124455409	1	ns
IC	A	CC	-3.33203703703704	NA	NA	NA
IC	A	G	-2.9241798941799	-4.87514930654227	-0.973210481817524	0.001	***
IC	A	J	-5.71634738186463	-7.26191207737729	-4.17078268635196	0	****
IC	A	P	-4.73111111111112	-5.79864389173785	-3.66357833048438	1.57e-11	****
IC	A	PG	-3.34370370370371	-5.27997227499579	-1.40743513241162	0.000146	***
IC	A	PJ	-4.27907407407408	-5.50557756383586	-3.05257058431229	0	****
IC	AH	CC	-2.77388888888889	-13.0921347303667	7.54435695258889	0.857	ns
IC	AH	G	-2.36603174603175	-8.65582666234516	3.92376317028167	0.83	ns
IC	AH	J	-5.15819923371648	-11.4299306480075	1.11353218057458	0.128	ns
IC	AH	P	-4.17296296296297	-10.4405220737727	2.09459614784681	0.271	ns
IC	AH	PG	-2.78555555555556	-9.07525268344911	3.504141572338	0.706	ns
IC	AH	PJ	-3.72092592592593	-9.98795450451815	2.54610265266629	0.383	ns
IC	CC	G	0.407857142857143	NA	NA	NA
IC	CC	J	-2.38431034482759	NA	NA	NA
IC	CC	P	-1.39907407407408	NA	NA	NA
IC	CC	PG	-0.0116666666666667	NA	NA	NA
IC	CC	PJ	-0.947037037037038	NA	NA	NA
IC	G	J	-2.79216748768473	-4.95154602473937	-0.632788950630091	0.005	**
IC	G	P	-1.80693121693122	-3.72814265103016	0.114280217167718	0.074	ns
IC	G	PG	-0.41952380952381	-2.82671455218875	1.98766693314113	0.999	ns
IC	G	PJ	-1.35489417989418	-3.34506837974432	0.635280019955958	0.352	ns
IC	J	P	0.985236270753511	-0.511463866840722	2.48193640834774	0.435	ns
IC	J	PG	2.37264367816092	0.215532441922252	4.52975491439959	0.023	*
IC	J	PJ	1.43727330779055	-0.169332488225932	3.04387910380703	0.112	ns
IC	P	PG	1.38740740740741	-0.516053515808898	3.29086833062372	0.278	ns
IC	P	PJ	0.452037037037037	-0.704320494489084	1.60839456856316	0.927	ns
IC	PG	PJ	-0.935370370370372	-2.91510546776016	1.04436472701941	0.779	ns
BODY	A	AH	-0.55185185185185	-3.04544255173605	1.94173884803235	0.988	ns
BODY	A	CC	-0.468518518518518	NA	NA	NA
BODY	A	G	0.260052910052913	-1.66288821887184	2.18299403897767	1	ns
BODY	A	J	-2.01162196679438	-3.24599461264635	-0.777249320942407	0.000102	***
BODY	A	P	-1.0156339031339	-2.44195403964677	0.410686233378965	0.352	ns
BODY	A	PG	-0.507407407407406	-1.59398754972136	0.579172734906544	0.81	ns
BODY	A	PJ	-0.639814814814812	-2.03258211086461	0.752952481234988	0.84	ns
BODY	AH	CC	0.0833333333333321	NA	NA	NA
BODY	AH	G	0.811904761904763	-1.94328592813787	3.5670954519474	0.967	ns
BODY	AH	J	-1.45977011494253	-3.96432590821454	1.04478567832948	0.455	ns
BODY	AH	P	-0.463782051282053	-3.01977692016261	2.09221281759851	0.998	ns
BODY	AH	PG	0.0444444444444443	-2.4361887886204	2.52507767750929	1	ns
BODY	AH	PJ	-0.0879629629629619	-2.63348005340973	2.45755412748381	1	ns
BODY	CC	G	0.728571428571431	NA	NA	NA
BODY	CC	J	-1.54310344827586	NA	NA	NA
BODY	CC	P	-0.547115384615385	NA	NA	NA
BODY	CC	PG	-0.0388888888888879	NA	NA	NA
BODY	CC	PJ	-0.171296296296294	NA	NA	NA
BODY	G	J	-2.27167487684729	-4.22168361040176	-0.321666143292826	0.015	*
BODY	G	P	-1.27568681318682	-3.33093954406294	0.779565917689306	0.483	ns
BODY	G	PG	-0.767460317460319	-2.6505736435714	1.11565300865076	0.849	ns
BODY	G	PJ	-0.899867724867725	-2.93603857198597	1.13630312225052	0.828	ns
BODY	J	P	0.995988063660477	-0.477156105319962	2.46913223264091	0.421	ns
BODY	J	PG	1.50421455938697	0.355384719188062	2.65304439958588	0.003	**
BODY	J	PJ	1.37180715197957	-0.0691266173670515	2.81274092132619	0.074	ns
BODY	P	PG	0.508226495726497	-0.844033828014424	1.86048681946742	0.936	ns
BODY	P	PJ	0.375819088319091	-1.23364454821593	1.98528272485412	0.996	ns
BODY	PG	PJ	-0.132407407407406	-1.44887391709172	1.18405910227691	1	ns
FEMUR	A	AH	-0.111111111111112	-0.888757873380938	0.666535651158714	0.999	ns
FEMUR	A	CC	-0.0166666666666666	NA	NA	NA
FEMUR	A	G	-0.116666666666667	-0.664419903308663	0.431086569975328	0.997	ns
FEMUR	A	J	-0.966666666666667	-1.50392917372599	-0.429404159607342	1.51e-05	****
FEMUR	A	P	-0.70925925925926	-1.17417027681895	-0.244348241699568	0.000323	***
FEMUR	A	PG	0.113888888888889	-0.491129228556822	0.7189070063346	0.999	ns
FEMUR	A	PJ	-0.697222222222222	-1.15836198839171	-0.236082456052731	0.000382	***
FEMUR	AH	CC	0.094444444444445	NA	NA	NA
FEMUR	AH	G	-0.00555555555555554	-0.789985007444355	0.778873896333244	1	ns
FEMUR	AH	J	-0.855555555555555	-1.63485503041174	-0.0762560806993701	0.027	*
FEMUR	AH	P	-0.598148148148148	-1.35052982465069	0.154233528354395	0.161	ns
FEMUR	AH	PG	0.225000000000001	-0.588619396855243	1.03861939685524	0.976	ns
FEMUR	AH	PJ	-0.58611111111111	-1.33749384450945	0.165271622287226	0.173	ns
FEMUR	CC	G	-0.100000000000001	NA	NA	NA
FEMUR	CC	J	-0.95	NA	NA	NA
FEMUR	CC	P	-0.692592592592593	NA	NA	NA
FEMUR	CC	PG	0.130555555555556	NA	NA	NA
FEMUR	CC	PJ	-0.680555555555555	NA	NA	NA
FEMUR	G	J	-0.85	-1.40120496250548	-0.298795037494518	0.00042	***
FEMUR	G	P	-0.592592592592593	-1.07815755208377	-0.107027633101411	0.009	**
FEMUR	G	PG	0.230555555555556	-0.385184827421364	0.846295938532476	0.92	ns
FEMUR	G	PJ	-0.580555555555555	-1.06288272612538	-0.0982283849857303	0.01	**
FEMUR	J	P	0.257407407407407	-0.211821206670095	0.726636021484909	0.67	ns
FEMUR	J	PG	1.08055555555556	0.4723617034667	1.68874940764441	3.87e-05	****
FEMUR	J	PJ	0.269444444444445	-0.196034340356576	0.734923229245465	0.607	ns
FEMUR	P	PG	0.823148148148149	0.272172249096981	1.37412404719932	0.000811	***
FEMUR	P	PJ	0.0120370370370377	-0.360247684584675	0.384321758658751	1	ns
FEMUR	PG	PJ	-0.811111111111111	-1.35923193917644	-0.262990283045778	0.000945	***
FOOT	A	AH	-3.28423611111111	-9.75830343621994	3.18983121399771	0.667	ns
FOOT	A	CC	-2.16479166666667	NA	NA	NA
FOOT	A	G	-5.75800595238096	-10.3209523064312	-1.19505959833072	0.006	**
FOOT	A	J	-6.45590277777778	-11.0371880880406	-1.87461746751495	0.001	***
FOOT	A	P	-6.92756944444444	-10.9594713320765	-2.89566755681234	9.3e-05	****
FOOT	A	PG	-7.86666666666667	-12.3270497572923	-3.40628357604102	4.52e-05	****
FOOT	A	PJ	-6.75127314814815	-11.0058073908685	-2.49673890542776	0.00023	***
FOOT	AH	CC	1.11944444444445	NA	NA	NA
FOOT	AH	G	-2.47376984126984	-8.66233907470348	3.7147993921638	0.83	ns
FOOT	AH	J	-3.17166666666667	-9.36079180968102	3.01745847634769	0.624	ns
FOOT	AH	P	-3.64333333333333	-9.64278223205599	2.35611556538933	0.384	ns
FOOT	AH	PG	-4.58243055555555	-10.7240297145637	1.5591686034526	0.214	ns
FOOT	AH	PJ	-3.46703703703704	-9.52283778144491	2.58876370737084	0.474	ns
FOOT	CC	G	-3.59321428571429	NA	NA	NA
FOOT	CC	J	-4.29111111111111	NA	NA	NA
FOOT	CC	P	-4.76277777777778	NA	NA	NA
FOOT	CC	PG	-5.701875	NA	NA	NA
FOOT	CC	PJ	-4.58648148148148	NA	NA	NA
FOOT	G	J	-0.697896825396825	-4.6346137110178	3.23882006022415	0.999	ns
FOOT	G	P	-1.16956349206349	-4.44436450470804	2.10523752058106	0.928	ns
FOOT	G	PG	-2.10866071428571	-5.91634843267737	1.69902700410595	0.617	ns
FOOT	G	PJ	-0.993267195767196	-4.52954688802351	2.54301249648912	0.983	ns
FOOT	J	P	-0.471666666666664	-3.70970276299273	2.7663694296594	1	ns
FOOT	J	PG	-1.41076388888889	-5.21482696189045	2.39329918411268	0.931	ns
FOOT	J	PJ	-0.295370370370371	-3.82384415083032	3.23310341008957	1	ns
FOOT	P	PG	-0.939097222222223	-4.02300780238721	2.14481335794276	0.971	ns
FOOT	P	PJ	0.176296296296293	-2.47506962646986	2.82766221906245	1	ns
FOOT	PG	PJ	1.11539351851852	-2.25838816971404	4.48917520675107	0.962	ns
FOREARM	A	AH	-0.0370370370370372	-0.727337832054465	0.65326375798039	1	ns
FOREARM	A	CC	-0.148148148148147	NA	NA	NA
FOREARM	A	G	-0.358862433862433	-0.730044248880397	0.0123193811555299	0.064	ns
FOREARM	A	J	-0.710217113665389	-1.04918634252263	-0.371247884808145	4.95e-07	****
FOREARM	A	P	-0.61574074074074	-0.928801795526208	-0.302679685955273	1.27e-06	****
FOREARM	A	PG	-0.417592592592592	-0.806023293940691	-0.0291618912444931	0.028	*
FOREARM	A	PJ	-0.55	-0.858723956977967	-0.241276043022033	1.31e-05	****
FOREARM	AH	CC	-0.11111111111111	NA	NA	NA
FOREARM	AH	G	-0.321825396825396	-1.02255402366708	0.378903230016286	0.712	ns
FOREARM	AH	J	-0.673180076628352	-1.3665947839585	0.0202346307018005	0.059	ns
FOREARM	AH	P	-0.578703703703703	-1.26743775060554	0.110030343198132	0.123	ns
FOREARM	AH	PG	-0.380555555555555	-1.08625122295324	0.32514011184213	0.56	ns
FOREARM	AH	PJ	-0.512962962962963	-1.20106410883494	0.175138182909013	0.202	ns
FOREARM	CC	G	-0.210714285714286	NA	NA	NA
FOREARM	CC	J	-0.562068965517242	NA	NA	NA
FOREARM	CC	P	-0.467592592592593	NA	NA	NA
FOREARM	CC	PG	-0.269444444444445	NA	NA	NA
FOREARM	CC	PJ	-0.401851851851853	NA	NA	NA
FOREARM	G	J	-0.351354679802956	-0.735773470909573	0.0330641113036615	0.093	ns
FOREARM	G	P	-0.256878306878307	-0.621016381677088	0.107259767920474	0.331	ns
FOREARM	G	PG	-0.0587301587301585	-0.484008143446987	0.36654782598667	1	ns
FOREARM	G	PJ	-0.191137566137566	-0.55197008185348	0.169694949578347	0.673	ns
FOREARM	J	P	0.0944763729246487	-0.236084838512578	0.425037584361875	0.986	ns
FOREARM	J	PG	0.292624521072797	-0.108619962512876	0.693869004658471	0.3	ns
FOREARM	J	PJ	0.160217113665389	-0.166280205541723	0.486714432872502	0.785	ns
FOREARM	P	PG	0.198148148148149	-0.183769038666348	0.580065334962646	0.707	ns
FOREARM	P	PJ	0.0657407407407407	-0.23295085402988	0.364432335511362	0.997	ns
FOREARM	PG	PJ	-0.132407407407408	-0.511107687975919	0.246292873161103	0.946	ns
HAND	A	AH	8.51738095238095	-3.08045056387582	20.1152124686377	0.273	ns
HAND	A	CC	8.47821428571429	-2.6866348371075	19.6430634085361	0.229	ns
HAND	A	G	5.81263736263736	-5.45339284073948	17.0786675660142	0.674	ns
HAND	A	J	4.91125	-6.29514904830294	16.1176490483029	0.816	ns
HAND	A	P	4.67415178571429	-6.51716180274884	15.8654653741774	0.848	ns
HAND	A	PG	6.26460317460317	-5.18753348670467	17.716739835911	0.617	ns
HAND	A	PJ	3.91571428571429	-7.25350084073534	15.0849294121639	0.93	ns
HAND	AH	CC	-0.0391666666666595	-5.08663966395098	5.00830633061766	1	ns
HAND	AH	G	-2.70474358974359	-7.7952803390398	2.38579315955262	0.585	ns
HAND	AH	J	-3.60613095238095	-8.55702753582762	1.34476563106572	0.234	ns
HAND	AH	P	-3.84322916666667	-8.76601835295896	1.07956001962562	0.175	ns
HAND	AH	PG	-2.25277777777778	-7.8645137878085	3.35895823225294	0.847	ns
HAND	AH	PJ	-4.60166666666667	-9.49626594544557	0.292932612112237	0.07	ns
HAND	CC	G	-2.66557692307693	-6.14309085517449	0.811937009020622	0.165	ns
HAND	CC	J	-3.56696428571429	-6.7847042155722	-0.349224355856385	0.03	*
HAND	CC	P	-3.80406250000001	-7.00290095003377	-0.605224049966243	0.023	*
HAND	CC	PG	-2.21361111111112	-6.66271765444395	2.23549543222171	0.569	ns
HAND	CC	PJ	-4.56250000000001	-7.87771732979119	-1.24728267020883	0.014	*
HAND	G	J	-0.901387362637358	-4.09383563016588	2.29106090489117	0.981	ns
HAND	G	P	-1.13848557692307	-4.2501826550491	1.97321150120295	0.926	ns
HAND	G	PG	0.451965811965813	-4.04130491411663	4.94523653804826	1	ns
HAND	G	PJ	-1.89692307692307	-4.91316762081332	1.11932146696718	0.454	ns
HAND	J	P	-0.237098214285716	-2.89525422347102	2.42105779489959	1	ns
HAND	J	PG	1.35335317460317	-2.95073015535655	5.65743650456289	0.944	ns
HAND	J	PJ	-0.995535714285715	-3.52215997993762	1.53108855136618	0.918	ns
HAND	P	PG	1.59045138888889	-2.67390498145989	5.85480775923767	0.874	ns
HAND	P	PJ	-0.758437499999999	-3.15952520898006	1.64265020898006	0.976	ns
HAND	PG	PJ	-2.34888888888889	-6.57211626034801	1.87433848257023	0.513	ns
HUMERUS	A	AH	-0.20042735042735	-1.24052949355049	0.839674792695794	0.996	ns
HUMERUS	A	CC	0.113461538461539	NA	NA	NA
HUMERUS	A	G	-0.0651098901098903	-0.628143593729289	0.497923813509508	1	ns
HUMERUS	A	J	-0.68395225464191	-1.25531092605385	-0.11259358322997	0.01	**
HUMERUS	A	P	-0.753205128205128	-1.33881532686753	-0.167594929542725	0.004	**
HUMERUS	A	PG	-0.269871794871794	-0.841394660332665	0.301651070589076	0.794	ns
HUMERUS	A	PJ	-0.644871794871794	-1.22133154857542	-0.0684120411681658	0.019	*
HUMERUS	AH	CC	0.313888888888888	NA	NA	NA
HUMERUS	AH	G	0.135317460317459	-0.864772549837872	1.13540747047279	0.999	ns
HUMERUS	AH	J	-0.48352490421456	-1.48439743038748	0.517347621958361	0.626	ns
HUMERUS	AH	P	-0.552777777777778	-1.5559086068157	0.450353051260145	0.499	ns
HUMERUS	AH	PG	-0.0694444444444446	-1.07063319486146	0.931744305972566	1	ns
HUMERUS	AH	PJ	-0.444444444444445	-1.44591188387242	0.557022994983535	0.711	ns
HUMERUS	CC	G	-0.178571428571429	NA	NA	NA
HUMERUS	CC	J	-0.797413793103448	NA	NA	NA
HUMERUS	CC	P	-0.866666666666666	NA	NA	NA
HUMERUS	CC	PG	-0.383333333333333	NA	NA	NA
HUMERUS	CC	PJ	-0.758333333333333	NA	NA	NA
HUMERUS	G	J	-0.61884236453202	-0.99153177867937	-0.246152950384669	0.000122	***
HUMERUS	G	P	-0.688095238095237	-1.08193362671019	-0.294256849480287	2.78e-05	****
HUMERUS	G	PG	-0.204761904761904	-0.580660101120309	0.171136291596501	0.642	ns
HUMERUS	G	PJ	-0.579761904761904	-0.958729137943777	-0.200794671580031	0.000328	***
HUMERUS	J	P	-0.0692528735632179	-0.474602398850237	0.336096651723802	0.999	ns
HUMERUS	J	PG	0.414080459770116	0.0279060486426092	0.800254870897622	0.028	*
HUMERUS	J	PJ	0.0390804597701155	-0.351516816741064	0.429677736281295	1	ns
HUMERUS	P	PG	0.483333333333333	0.0763456895667157	0.890320977099951	0.01	**
HUMERUS	P	PJ	0.108333333333333	-0.303995035140114	0.52066170180678	0.992	ns
HUMERUS	PG	PJ	-375	-0.767599133910767	0.0175991339107665	0.071	ns
JAW	A	AH	2.57328502415459	-13.7795114490305	18.9260814973396	0.998	ns
JAW	A	CC	1.32217391304348	-1.42926684742847	4.07361467351544	0.743	ns
JAW	A	G	1.93145962732919	-1.82310315709905	5.68602241175744	0.709	ns
JAW	A	J	-1.49299850074962	-4.63248682869167	1.64648982719242	0.791	ns
JAW	A	P	-0.858210702341136	-3.743987434955	2.02756603027273	0.975	ns
JAW	A	PG	-1.04393719806763	-4.48377561749613	2.39590122136087	0.976	ns
JAW	A	PJ	-0.0712223133716137	-3.26469758377802	3.12225295703479	1	ns
JAW	AH	CC	-1.25111111111111	-17.6117790144901	15.1095567922679	1	ns
JAW	AH	G	-0.641825396825396	-16.9961036942763	15.7124529006255	1	ns
JAW	AH	J	-4.06628352490421	-20.4198184603433	12.2872514105348	0.967	ns
JAW	AH	P	-3.43149572649573	-19.7888941235354	12.925902670544	0.986	ns
JAW	AH	PG	-3.61722222222222	-19.9695352906071	12.7350908461626	0.982	ns
JAW	AH	PJ	-2.6445073375262	-18.9971765804835	13.7081619054311	0.997	ns
JAW	CC	G	0.609285714285711	-2.31349224985541	3.53206367842683	0.994	ns
JAW	CC	J	-2.81517241379311	-4.5602841779672	-1.07006064961902	0.000306	***
JAW	CC	P	-2.18038461538462	-3.21007990647533	-1.15068932429391	4.28e-07	****
JAW	CC	PG	-2.36611111111111	-4.7393341786524	0.00711195643017204	0.051	ns
JAW	CC	PJ	-1.3933962264151	-3.21130542703454	0.424512974204347	0.254	ns
JAW	G	J	-3.42445812807882	-6.65423025526806	-0.19468600088958	0.032	*
JAW	G	P	-2.78967032967033	-5.80642703277059	0.22708637342993	0.082	ns
JAW	G	PG	-2.97539682539682	-6.48164594274291	0.530852291949261	0.142	ns
JAW	G	PJ	-2.00268194070081	-5.27866126355587	1.27329738215425	0.498	ns
JAW	J	P	0.634787798408489	-1.33812082585804	2.60769642267502	0.969	ns
JAW	J	PG	0.449061302681994	-2.3561193864679	3.25424199183189	1	ns
JAW	J	PJ	1.42177618737801	-1.02023519542983	3.86378757018586	0.612	ns
JAW	P	PG	-0.185726495726495	-2.70260986074061	2.33115686928762	1	ns
JAW	P	PJ	0.786988388969522	-1.2643304251879	2.83830720312695	0.932	ns
JAW	PG	PJ	0.972714884696018	-1.8904260906136	3.83585586000564	0.957	ns
TAIL	A	AH	-2.59401709401709	-7.34793023226288	2.15989604422869	0.484	ns
TAIL	A	CC	0.46153846153846	NA	NA	NA
TAIL	A	G	-1.62307692307692	-4.96054010719281	1.71438626103897	0.692	ns
TAIL	A	J	-4.90929487179487	-7.1173642796177	-2.70122546397204	5.51e-07	****
TAIL	A	P	-4.67885369532428	-6.4107287404425	-2.94697865020606	0	****
TAIL	A	PG	-1.64957264957265	-3.24390606538096	-0.0552392337643373	0.038	*
TAIL	A	PJ	-3.62576923076923	-5.09331788153327	-2.15822058000519	2.03e-09	****
TAIL	AH	CC	3.05555555555555	-2.55131928123358	8.66243039234469	0.44	ns
TAIL	AH	G	0.970940170940171	-4.21792286103847	6.15980320291881	0.997	ns
TAIL	AH	J	-2.31527777777778	-7.15810984654464	2.52755429098909	0.674	ns
TAIL	AH	P	-2.08483660130719	-6.85615147049771	2.68647826788333	0.727	ns
TAIL	AH	PG	0.944444444444446	-3.81573036576572	5.70461925465461	0.992	ns
TAIL	AH	PJ	-1.03175213675214	-5.78453591657563	3.72103164307136	0.986	ns
TAIL	CC	G	-2.08461538461538	-7.10433184055497	2.9351010713242	0.628	ns
TAIL	CC	J	-5.37083333333333	-11.2221964262758	0.480529759609165	0.063	ns
TAIL	CC	P	-5.14039215686274	NA	NA	NA
TAIL	CC	PG	-2.11111111111111	NA	NA	NA
TAIL	CC	PJ	-4.08730769230769	NA	NA	NA
TAIL	G	J	-3.28621794871795	-6.8862246862869	0.313788788851	0.091	ns
TAIL	G	P	-3.05577677224736	-6.47130609846182	0.359752553967101	0.1	ns
TAIL	G	PG	-0.0264957264957246	-3.39134911796876	3.33835766497731	1	ns
TAIL	G	PJ	-2.00269230769231	-5.33755132809484	1.33216671271022	0.461	ns
TAIL	J	P	0.230441176470588	-2.13854953914463	2.5994318920858	1	ns
TAIL	J	PG	3.25972222222222	0.99121007287186	5.52823437157259	0.001	***
TAIL	J	PJ	1.28352564102564	-0.918157248299499	3.48520853035078	0.579	ns
TAIL	P	PG	3.02928104575163	1.20963229226704	4.84892979923623	6.08e-05	****
TAIL	P	PJ	1.05308446455505	-0.667562056620286	2.77373098573039	0.556	ns
TAIL	PG	PJ	-1.97619658119658	-3.55514656296544	-0.397246599427723	0.006	**
TIBIA	A	AH	0	-0.87686646324177	0.87686646324177	1	ns
TIBIA	A	CC	0.341666666666666	NA	NA	NA
TIBIA	A	G	-0.086904761904762	-0.513075939611502	0.339266415801978	0.998	ns
TIBIA	A	J	-0.671264367816092	-1.14705042428417	-0.195478311348012	0.001	***
TIBIA	A	P	-0.725925925925926	-1.13280081405886	-0.31905103779299	1.52e-05	****
TIBIA	A	PG	-0.161111111111111	-0.619783975702535	0.297561753480312	0.948	ns
TIBIA	A	PJ	-0.577777777777778	-0.974399704135558	-0.181155851419997	0.000648	***
TIBIA	AH	CC	0.341666666666666	NA	NA	NA
TIBIA	AH	G	-0.086904761904762	-0.959795402213808	0.785985878404284	1	ns
TIBIA	AH	J	-0.671264367816092	-1.55490638318426	0.212377647552077	0.2	ns
TIBIA	AH	P	-0.725925925925926	-1.59534445894734	0.143492607095489	0.125	ns
TIBIA	AH	PG	-0.161111111111111	-1.04051952276709	0.718297300544872	0.996	ns
TIBIA	AH	PJ	-0.577777777777778	-1.44587524524542	0.290319689689868	0.295	ns
TIBIA	CC	G	-0.428571428571428	NA	NA	NA
TIBIA	CC	J	-1.01293103448276	NA	NA	NA
TIBIA	CC	P	-1.06759259259259	NA	NA	NA
TIBIA	CC	PG	-0.502777777777777	NA	NA	NA
TIBIA	CC	PJ	-0.919444444444443	NA	NA	NA
TIBIA	G	J	-0.58435960591133	-1.03964970827758	-0.129069503545076	0.004	**
TIBIA	G	P	-0.639021164021164	-1.02218876449801	-0.25585356354432	0.00011	***
TIBIA	G	PG	-0.0742063492063494	-0.512829698770513	0.364417000357814	0.999	ns
TIBIA	G	PJ	-0.490873015873015	-0.863565855861966	-0.118180175884065	0.003	**
TIBIA	J	P	-0.0546615581098342	-0.49330032597756	0.383977209757892	1	ns
TIBIA	J	PG	0.510153256704981	0.0246508343318477	0.995655679078114	0.033	*
TIBIA	J	PJ	0.0934865900383146	-0.335784287803387	0.522757467880016	0.997	ns
TIBIA	P	PG	0.564814814814815	0.144524820374016	0.985104809255614	0.002	**
TIBIA	P	PJ	0.148148148148149	-0.198156903618815	0.494453199915113	0.888	ns
TIBIA	PG	PJ	-0.416666666666666	-0.827511332660935	-0.00582200067239697	0.045	*
WEIGHT	A	AH	-32.4488888888889	-94.5389835174368	29.641205739659	0.67	ns
WEIGHT	A	CC	-32.56	-223.939142755536	158.819142755536	0.816	ns
WEIGHT	A	G	-54.3457142857143	-124.569116870906	15.8776882994776	0.224	ns
WEIGHT	A	J	-117.96	-174.491933724861	-61.4280662751389	6.56e-07	****
WEIGHT	A	P	-132.18962962963	-183.694494855315	-80.6847644039439	3.98e-09	****
WEIGHT	A	PG	-84.7266666666667	-132.707748942636	-36.7455843906974	5.32e-05	****
WEIGHT	A	PJ	-122.616603773585	-175.407004948791	-69.8262025983784	4.23e-08	****
WEIGHT	AH	CC	-0.111111111111086	-197.940713504473	197.718491282251	1	ns
WEIGHT	AH	G	-21.8968253968254	-93.6655779062789	49.8719271126282	0.965	ns
WEIGHT	AH	J	-85.5111111111111	-144.763543238617	-26.2586789836049	0.002	**
WEIGHT	AH	P	-99.7407407407407	-155.030805618356	-44.450675863125	0.000204	***
WEIGHT	AH	PG	-52.2777777777778	-105.520790327649	0.965234772093758	0.056	ns
WEIGHT	AH	PJ	-90.167714884696	-146.384744975503	-33.9506847938887	0.000652	***
WEIGHT	CC	G	-21.7857142857143	-178.944265064955	135.372836493527	0.973	ns
WEIGHT	CC	J	-85.4	NA	NA	NA
WEIGHT	CC	P	-99.6296296296296	NA	NA	NA
WEIGHT	CC	PG	-52.1666666666667	NA	NA	NA
WEIGHT	CC	PJ	-90.0566037735849	NA	NA	NA
WEIGHT	G	J	-63.6142857142857	-131.410448090886	4.18187666231464	0.078	ns
WEIGHT	G	P	-77.8439153439153	-142.165930374058	-13.5219003137726	0.011	*
WEIGHT	G	PG	-30.3809523809524	-92.5144829215599	31.7525781596551	0.699	ns
WEIGHT	G	PJ	-68.2708894878706	-133.450102619943	-3.09167635579875	0.036	*
WEIGHT	J	P	-14.2296296296296	-61.5424148776487	33.0831556183894	0.98	ns
WEIGHT	J	PG	33.2333333333333	-10.0722039981365	76.5388706648031	0.247	ns
WEIGHT	J	PJ	-4.65660377358495	-53.4129081986213	44.0997006514514	1	ns
WEIGHT	P	PG	47.4629629629629	11.9368527953115	82.9890731306143	0.002	**
WEIGHT	P	PJ	9.57302585604469	-32.7157356603602	51.8617873724495	0.997	ns
WEIGHT	PG	PJ	-37.8899371069182	-75.4208106892755	-0.359063524560945	0.046	*
ZYG	A	AH	-1.10227053140096	-5.20677659908869	3.00223553628676	0.973	ns
ZYG	A	CC	0.0221739130434813	-1.87501471835136	1.91936254443832	1	ns
ZYG	A	G	-1.29782608695652	-4.74622138723208	2.15056921331903	0.907	ns
ZYG	A	J	-2.71299850074962	-4.69667834966846	-0.729318651830787	0.002	**
ZYG	A	P	-2.85547314578005	-4.87074999899673	-0.84019629256337	0.001	***
ZYG	A	PG	-1.12338164251208	-3.14042952433134	0.893666239307185	0.624	ns
ZYG	A	PJ	-2.32310910582445	-4.37592605136039	-0.2702921602885	0.017	*
ZYG	AH	CC	1.12444444444445	-2.87446492349255	5.12335381238144	0.94	ns
ZYG	AH	G	-0.195555555555558	-4.75717885620175	4.36606774509063	1	ns
ZYG	AH	J	-1.61072796934866	-5.60908990440931	2.387633965712	0.772	ns
ZYG	AH	P	-1.75320261437908	-5.75380157454137	2.2473963457832	0.708	ns
ZYG	AH	PG	-0.0211111111111144	-4.02315449130742	3.98093226908519	1	ns
ZYG	AH	PJ	-1.22083857442348	-5.22548541520521	2.78380826635825	0.93	ns
ZYG	CC	G	-1.32	-4.48293345218517	1.84293345218516	0.806	ns
ZYG	CC	J	-2.73517241379311	-3.83935673876283	-1.63098808882338	1.39e-05	****
ZYG	CC	P	-2.87764705882353	-4.01609583763067	-1.73919828001639	1.42e-06	****
ZYG	CC	PG	-1.14555555555556	-2.33347016487541	0.0423590537642844	0.062	ns
ZYG	CC	PJ	-2.34528301886793	-3.54707762315468	-1.14348841458117	2.89e-05	****
ZYG	G	J	-1.4151724137931	-4.61585732148087	1.78551249389467	0.778	ns
ZYG	G	P	-1.55764705882353	-4.77243768079477	1.65714356314772	0.702	ns
ZYG	G	PG	0.174444444444443	-3.04016745815603	3.38905634704492	1	ns
ZYG	G	PJ	-1.02528301886792	-4.25700558703994	2.20643954930409	0.95	ns
ZYG	J	P	-0.142474645030426	-1.4047287936181	1.11977950355725	1	ns
ZYG	J	PG	1.58961685823754	0.308754304072751	2.87047941240234	0.006	**
ZYG	J	PJ	0.389889394925177	-0.939427671454861	1.71920646130522	0.984	ns
ZYG	P	PG	1.73209150326797	0.401955009680764	3.06222799685518	0.003	**
ZYG	P	PJ	0.532364039955603	-0.848029245905185	1.91275732581639	0.932	ns
ZYG	PG	PJ	-1.19972746331237	-2.59168108061524	0.192226153990508	0.14	ns
