## Supplementary Table S6.tsv for "Pelage Variation and Morphometrics of Closely Related *Callithrix* Marmoset Species and Their Hybrids"

Supplementary Table S6. Eigenvalues and variance of principle components (PCs) for C. jacchus and C. penicillata hybrids and parental species
Eigen Value	Variance	Cumulative Variance
4.96	38.12	38.12
2.06	15.83	53.95
1.13	8.72	62.67
1.11	8.56	71.22
0.81	6.21	77.44
0.67	5.16	82.59
0.56	4.31	86.91
0.54	4.12	91.03
0.39	3.02	94.04
0.28	2.15	96.19
0.20	1.55	97.74
0.15	1.17	98.91
0.14	1.09	100.00
