## Supplementary Table S7.tsv for "Pelage Variation and Morphometrics of Closely Related *Callithrix* Marmoset Species and Their Hybrids"

Supplementary Table S7. Loadings of principal components (PCs) for C. jacchus x C. penicillata hybrids and parental species
Trait	PC1	PC2	PC3	PC4	PC5	PC6	PC7	PC8	PC9	PC10	PC11	PC12	PC13
Weight	0.33	0.14	-0.20	0.09	-0.18	0.38	-0.10	0.34	-0.57	0.17	-0.31	0.27	0.00
Tail	0.20	0.29	0.17	-0.46	0.23	-0.35	0.44	0.47	-0.07	0.15	0.04	-0.11	-0.06
Body	0.33	-0.09	-0.17	-0.20	0.21	-0.08	0.22	-0.59	-0.48	-0.33	0.10	-0.03	-0.12
IC	0.22	0.19	-0.62	-0.06	-0.38	-0.03	0.29	-0.15	0.32	0.23	0.21	0.05	0.27
FO	0.09	0.29	-0.34	0.38	0.77	-0.03	-0.13	0.02	0.15	0.07	-0.06	0.04	0.08
Zyg	0.27	-0.36	-0.33	0.03	-0.02	0.02	-0.12	0.49	0.15	-0.51	0.21	-0.24	-0.22
Jaw	0.17	-0.47	-0.11	0.10	-0.04	-0.66	-0.19	-0.01	-0.05	0.37	-0.17	0.24	-0.15
Hand	0.08	0.26	0.20	0.74	-0.26	-0.28	0.31	0.04	-0.18	-0.14	0.15	-0.13	-0.11
Humerus	0.37	-0.21	0.25	0.08	0.02	-0.02	0.18	-0.01	0.20	-0.26	-0.47	-0.01	0.62
Forearm	0.37	-0.13	0.25	0.05	0.07	0.13	-0.29	-0.03	-0.14	0.40	0.50	-0.40	0.29
Femur	0.39	0.12	0.11	0.00	-0.07	0.18	-0.01	-0.22	0.34	0.19	-0.39	-0.35	-0.55
Tibia	0.38	0.13	0.32	-0.02	0.02	0.08	-0.10	-0.03	0.28	-0.13	0.35	0.70	-0.16
Foot	0.09	0.51	-0.03	-0.19	-0.22	-0.38	-0.61	-0.06	-0.05	-0.28	-0.10	-0.13	0.14
