## Supplementary Table S9.tsv for "Pelage Variation and Morphometrics of Closely Related *Callithrix* Marmoset Species and Their Hybrids"

Supplementary Table S9. Loadings of principal components (PCs) for C. geoffroyi x C. penicillata hybrids and parental species
Trait	PC1	PC2	PC3	PC4	PC5	PC6	PC7	PC8	PC9	PC10	PC11	PC12	PC13
Weight	-0.36	0.08	-0.25	0.07	-0.12	0.14	-0.13	0.07	0.00	0.52	-0.60	0.03	-0.31
Tail	-0.24	0.05	0.40	-0.20	-0.33	0.08	-0.39	-0.65	0.15	0.08	0.13	0.00	0.00
Body	-0.28	-0.06	0.03	-0.42	0.21	-0.04	0.45	-0.03	0.65	-0.09	-0.19	-0.05	0.12
IC	-0.21	0.38	-0.33	-0.29	-0.15	0.60	0.16	0.10	-0.15	0.03	0.38	0.08	0.15
FO	-0.06	0.55	-0.24	-0.24	0.51	-0.42	-0.33	-0.13	-0.08	0.01	0.05	-0.07	-0.01
Zyg	-0.27	-0.08	-0.42	0.27	-0.21	0.00	-0.44	0.12	0.33	-0.52	-0.04	0.00	0.18
Jaw	-0.23	0.19	-0.23	0.28	-0.36	-0.45	0.52	-0.36	-0.19	-0.04	0.02	-0.03	0.10
Hand	-0.03	0.37	0.25	0.65	0.37	0.36	0.10	-0.18	0.20	0.00	-0.07	-0.06	0.14
Humerus	-0.38	-0.11	0.11	0.04	0.25	0.03	0.09	-0.05	-0.17	-0.35	0.10	0.56	-0.53
Forearm	-0.34	-0.22	0.01	0.23	0.11	-0.23	-0.06	0.23	0.21	0.53	0.57	0.08	0.10
Femur	-0.36	-0.19	0.21	-0.09	0.17	0.00	-0.07	0.07	-0.45	-0.03	-0.28	0.15	0.67
Tibia	-0.39	-0.10	0.16	0.00	0.08	0.06	0.03	0.13	-0.23	-0.18	0.10	-0.79	-0.26
Foot	-0.10	0.51	0.49	-0.02	-0.35	-0.22	-0.02	0.54	0.09	-0.10	-0.05	0.11	-0.03
