## Supplementary Table S10.tsv for "Pelage Variation and Morphometrics of Closely Related *Callithrix* Marmoset Species and Their Hybrids"

Supplementary Table S10. Eigenvalues and variance of PCs (principle components) for C. aurita, C. jacchus, C. geoffroyi and C. penicillata hybrids and parental species
Eigen Value	Variance	Cumulative Variance
5.58	42.90	42.90
2.31	17.76	60.66
1.05	8.10	68.75
0.85	6.51	75.26
0.67	5.19	80.45
0.56	4.28	84.73
0.53	4.11	88.84
0.40	3.05	91.89
0.31	2.39	94.27
0.26	1.98	96.26
0.19	1.50	97.76
0.16	1.26	99.02
0.13	0.98	100.0
