## Supplementary Table S11.tsv for "Pelage Variation and Morphometrics of Closely Related *Callithrix* Marmoset Species and Their Hybrids"

Supplementary Table S11. Loadings of PCs for C. geoffroyi, C. penicillata, C. jacchus, and C. aurita hybrids and parental species
Trait	PC1	PC2	PC3	PC4	PC5	PC6	PC7	PC8	PC9	PC10	PC11	PC12	PC13
Weight	-0.31	0.26	-0.18	0.13	-0.21	0.06	-0.29	0.19	-0.16	0.64	0.40	0.10	0.06
Tail	-0.30	0.17	0.19	-0.21	0.31	-0.53	0.09	-0.35	-0.51	0.13	-0.14	0.00	0.01
Body	-0.27	-0.08	0.35	-0.40	-0.35	0.39	0.04	-0.52	0.23	0.18	-0.03	-0.01	-0.07
IC	-0.24	0.28	-0.15	0.57	-0.27	0.26	0.24	-0.26	-0.25	-0.23	-0.28	0.03	0.22
FO	-0.16	0.32	-0.36	-0.44	0.46	0.49	0.25	0.17	-0.06	-0.04	-0.04	-0.01	0.06
Zyg	-0.27	-0.15	-0.52	0.08	0.20	-0.05	-0.45	-0.44	0.17	-0.24	0.12	-0.04	-0.30
Jaw	-0.14	-0.32	-0.53	-0.24	-0.42	-0.31	0.49	0.09	0.01	0.07	-0.05	0.09	-0.05
Hand	-0.03	-0.50	0.05	0.39	0.44	0.20	0.40	-0.15	0.00	0.38	0.17	0.03	-0.07
Humerus	-0.33	-0.32	0.08	-0.08	0.01	-0.01	-0.06	0.10	-0.06	-0.28	0.35	-0.38	0.64
Forearm	-0.36	-0.14	0.00	0.08	0.13	-0.08	-0.21	0.26	0.34	0.27	-0.70	-0.12	0.15
Femur	-0.36	-0.10	0.22	0.06	-0.11	0.13	0.04	0.38	-0.29	-0.20	0.01	-0.33	-0.63
Tibia	-0.37	-0.07	0.22	0.02	0.08	-0.04	0.01	0.19	0.12	-0.29	0.11	0.81	0.01
Foot	-0.21	0.45	0.10	0.15	0.08	-0.30	0.36	-0.02	0.59	-0.04	0.26	-0.25	-0.09
